# Spatial proximity to AD pathology defines cell-type and genotype-specific characteristics in human AD hippocampus

**DOI:** 10.64898/2026.10.15.759523

**Authors:** Christina Huan Shi, Bing Zhu, Juan Pina-Crespo, Win Ning Chen, Giau Van Vo, Huijie Huang, Kevin Y. Yip, Timothy Y. Huang

**Affiliations:** Center for Neurologic Diseases, Sanford Burnham Prebys Medical Discovery Institute, La Jolla, CA 92037, USA; Center for Data Science and Artificial Intelligence, Sanford Burnham Prebys Medical Discovery Institute, La Jolla, CA 92037, USA; Cancer Genome and Epigenetics Program, NCI-Designated Cancer Center, Sanford Burnham Prebys Medical Discovery Institute, La Jolla, CA 92037, USA

**Keywords:** Alzheimer’s disease, hippocampus, spatial transcriptomics, eQTL, MERFISH, APOE

## Abstract

How amyloid-β (Aβ) plaques and tau phosphorylation spatially relate to cell response and genetic variation in Alzheimer’s disease (AD) brain is currently unclear. We established a pipeline to concurrently annotate Aβ and AT8 ptau pathology and cell-specific MERFISH expression profiles in human control and AD hippocampus. We characterized expression signatures in glia and neurons proximal or distal to Aβ plaques, AT8 ptau-enriched neurons, or Aβ and AT8 ptau in combination, and used spatially-defined transcriptional signatures to infer pathology-associated states in large snRNA-seq datasets lacking spatial context. We characterized variants from 120 gene loci associated with AD risk that affect cell-specific gene expression within local pathological contexts. Astrocyte APOE4/E4 expression was specifically suppressed in proximity to Aβ plaques, whereas other APOE genotypes were unaffected by Aβ proximity. Together, this analysis pipeline couples expression profiles in proximity to Aβ and tau pathology, and implicates AD cis-gene variants with spatial sensitivity to AD pathology.
