## Supplemental tables 1-13 for "Spatial proximity to AD pathology defines cell-type and genotype-specific characteristics in human AD hippocampus": TABLE_S7_MGAbrecluster.xlsx

### Sheet: info
Description
Mathys et al., 2024 hippocampal microglia (snRNA-seq) mapped with MERFISH Abeta (Abeta-proximal) microglia profiles. DEGs are represent Log2 fold-change of high vs low pathology populations.
Data filters - adj-p<0.05
Abbreviations:
MG - microglia
Ab - Abeta
AT8 - AT8 ptau
pct - percent cells expressed (fraction of 1.0)
Notes:
logfoldchange - indicates Log2 fold-change

### Sheet: MG_Ab+vsAb-
MG	logfoldchanges	pvals_adj	pct_Ab+	pct_Ab-
SLC17A7	4.16286	3.29968e-11	0.129704	0.00800641
GPNMB	2.40622	1.60534e-28	0.259408	0.0756605
NCSTN	2.10883	3.54047e-08	0.154524	0.0532426
ABCA1	1.32248	1.34909e-47	0.478783	0.264211
TREM2	1.15216	1.55883e-12	0.259007	0.132906
PDK4	1.00749	3.59258e-08	0.219776	0.115292
MGLL	0.926407	2.54504e-05	0.20016	0.117294
CD81	0.924936	2.46454e-41	0.577662	0.381105
PLD3	0.899844	1.06259e-12	0.324259	0.202562
GLDN	0.880942	2.24084e-39	0.676942	0.513211
CPM	0.874371	4.59824e-20	0.469576	0.331865
ALOX15B	0.86094	4.67406e-05	0.179343	0.0948759
ITGB2	0.860793	7.39905e-24	0.423539	0.245797
CRYL1	0.785171	0.00309554	0.152522	0.0852682
APOE	0.782183	5.91111e-41	0.738591	0.564852
SH3PXD2A	0.7805	0.00964122	0.160929	0.101281
NHSL1	0.743835	5.35345e-23	0.616894	0.489592
KCNMA1	0.718102	7.76376e-42	0.800641	0.685749
DIRC3	0.709514	0.000396015	0.218575	0.144115
PLA2G7	0.694511	8.59935e-05	0.222178	0.141713
TPRG1	0.693981	0.0071109	0.195757	0.132906
MITF	0.691249	6.8332e-16	0.4996	0.383106
MERTK	0.686631	9.14965e-30	0.71257	0.580464
TBC1D16	0.679126	2.02805e-11	0.369496	0.2502
DLEU7	0.672669	5.04916e-06	0.267814	0.180544
TNFAIP2	0.654456	0.00221654	0.194556	0.126501
ABCG1	0.653064	5.75972e-06	0.256205	0.165733
LTBR	0.650792	0.000476477	0.213371	0.138911
FKBP5	0.644315	1.15916e-34	0.876701	0.740192
PTK2B	0.630563	2.45421e-11	0.414331	0.30024
TEX2	0.622651	0.0376663	0.161729	0.108086
KCNJ5	0.615083	0.0127882	0.161729	0.10048
PTPRG	0.613746	0.0101086	0.226581	0.167334
TTC7B	0.608079	3.31745e-08	0.343475	0.240192
CREG1	0.607058	3.20729e-06	0.311449	0.221377
STX3	0.603847	0.0101352	0.182946	0.121697
RGL1	0.60276	1.00476e-06	0.328663	0.238591
SIGLEC8	0.599611	4.1605e-06	0.274219	0.181345
NPL	0.587735	1.90436e-18	0.598879	0.473979
MAFB	0.580904	0.000433475	0.227382	0.150921
SUSD1	0.57961	0.0024177	0.210568	0.142114
ANKUB1	0.579121	0.0038758	0.222578	0.158127
SIRPB2	0.567548	2.06267e-05	0.285428	0.200961
AXL	0.563027	5.97479e-13	0.485588	0.361489
PIK3IP1	0.561837	0.000606623	0.244996	0.172538
ADARB1	0.555183	0.0417608	0.146117	0.091273
PRKCE	0.549751	1.92653e-10	0.47438	0.367094
SLC36A1	0.549144	0.0470276	0.156125	0.103283
PIGL	0.548447	0.0344879	0.16213	0.106886
LIPA	0.547673	8.84515e-05	0.291833	0.213771
GYPC	0.543599	4.40393e-05	0.257406	0.171337
CCDC149	0.539179	0.0088738	0.198959	0.136509
PARVB	0.538195	0.000694706	0.241393	0.168535
UNC93B1	0.535337	8.13616e-06	0.309448	0.222178
SLC11A1	0.533788	3.0586e-12	0.548839	0.441153
C1QA	0.532237	8.91296e-09	0.391914	0.283427
CUEDC1	0.529754	0.000698895	0.239392	0.165733
ARMCX4	0.526362	0.00150802	0.241793	0.172138
DIP2C	0.524487	5.4654e-05	0.29944	0.218575
PLXND1	0.522722	0.000102698	0.261409	0.181345
GCLC	0.522398	0.0498054	0.165332	0.111289
MTSS1	0.517336	1.33768e-13	0.600881	0.496397
ASAH1	0.515131	9.77347e-11	0.503203	0.39952
ZC3H12C	0.513506	0.00181665	0.26301	0.194956
CIRBP	0.509758	9.39145e-07	0.331865	0.235789
KLF7	0.504372	2.2738e-05	0.323058	0.238191
FMN1	0.502755	1.06629e-19	0.777022	0.672138
SLC18B1	0.490196	0.00241396	0.2506	0.183347
RNF150	0.488164	6.64852e-11	0.531225	0.415933
MYO1E	0.486047	8.48221e-07	0.477182	0.390713
IQGAP2	0.484648	0.00465264	0.27462	0.21217
ACSM5	0.473306	0.010969	0.214972	0.152922
SPIRE1	0.472218	0.000165096	0.33707	0.260608
PPARGC1B	0.46765	0.00372651	0.2502	0.183747
SLC1A3	0.462221	3.16382e-33	0.938751	0.903523
SPI1	0.46116	2.68491e-07	0.367494	0.263411
CSGALNACT1	0.456313	1.04341e-16	0.800641	0.720977
RSRP1	0.454836	1.92653e-10	0.526821	0.419536
FAM177B	0.450061	0.00042466	0.306245	0.232586
CXCL16	0.449712	0.00587626	0.222978	0.156926
GPD2	0.440514	1.08519e-07	0.431946	0.333467
CD84	0.438784	1.00869e-07	0.464371	0.366693
GGA1	0.43842	0.00800539	0.234588	0.171737
SLA	0.436917	2.71667e-10	0.559247	0.454363
DENND4C	0.436326	1.71056e-07	0.486389	0.40032
SNX24	0.434651	1.07955e-05	0.370697	0.282226
FGGY	0.434437	0.00241825	0.276221	0.207366
GSAP	0.432353	1.62211e-08	0.480384	0.375901
HMGN3	0.432315	0.00150802	0.277822	0.208567
SEC14L1	0.431269	2.11253e-07	0.463171	0.367094
ACER3	0.430722	6.3906e-08	0.497998	0.400721
MINK1	0.430048	0.00162117	0.269416	0.196958
AKR1A1	0.429945	0.00722414	0.260608	0.198559
SDK1	0.428939	1.57114e-10	0.672938	0.580464
DECR1	0.426838	0.0192737	0.248999	0.192154
NEK6	0.425877	5.17646e-05	0.334267	0.248999
RPS6KA2	0.422031	9.24855e-10	0.578463	0.473579
PDGFC	0.418634	3.12315e-06	0.436349	0.345476
KBTBD12	0.416978	0.00401609	0.303042	0.239392
CEBPD	0.416035	0.000477082	0.365092	0.296237
CEBPB	0.412101	0.00137701	0.315452	0.246597
CD14	0.410168	0.0159587	0.292234	0.232986
FNIP2	0.40952	3.67494e-07	0.549239	0.471177
FRMD4B	0.409312	5.36555e-12	0.704564	0.607286
ZNF718	0.40848	0.0114871	0.272618	0.211769
CORO1C	0.407834	2.79745e-05	0.389512	0.307046
EPN2	0.407389	0.00326144	0.286229	0.219376
NINJ1	0.4053	0.0134218	0.241393	0.180144
C20orf194	0.403556	3.88202e-10	0.635308	0.538831
ARL17B	0.402936	0.0205589	0.242194	0.183747
DIRC2	0.39883	0.0116514	0.27542	0.214972
GNAI3	0.393054	0.00286627	0.31225	0.241793
PDE3B	0.390597	6.05136e-10	0.705364	0.614091
SH3TC1	0.388928	6.17145e-06	0.456365	0.368695
SMAD3	0.387492	0.00733324	0.364291	0.309448
SOCS6	0.38741	2.11253e-07	0.59968	0.51281
NAALADL2	0.387321	6.56451e-06	0.443955	0.351081
CREB3L2	0.386454	0.00095661	0.343074	0.273018
CMKLR1	0.385385	1.26095e-06	0.426341	0.327062
NAGK	0.383759	0.00195177	0.32506	0.255805
ZBTB16	0.383617	6.163e-06	0.454363	0.363891
DMXL2	0.382933	0.00254888	0.358287	0.295436
ZNF438	0.38267	0.00137138	0.315452	0.242194
APOC1	0.381416	0.0324961	0.245797	0.190152
PHC2	0.379987	5.32892e-09	0.615693	0.52562
PRKCH	0.376858	6.82033e-07	0.495997	0.401121
EPSTI1	0.376516	0.013562	0.319055	0.261409
TLR5	0.375097	0.000383485	0.356685	0.281025
SERTAD2	0.372504	0.0108913	0.297438	0.235789
ADGRG1	0.371751	6.33051e-07	0.495596	0.405524
CCDC146	0.367536	0.00588464	0.292234	0.226181
C2CD5	0.367369	0.000104809	0.418335	0.338671
PMS1	0.367032	7.70677e-05	0.401521	0.317054
EPS15	0.366734	3.54047e-08	0.603683	0.51281
TYROBP	0.36644	0.00434855	0.310649	0.246197
METTL7A	0.364377	0.00695382	0.32466	0.26261
ZNF846	0.362966	5.97908e-05	0.453163	0.370296
TM7SF3	0.360751	0.019233	0.297038	0.238991
APBA1	0.360058	0.000228193	0.427542	0.34988
RNF13	0.359728	9.81803e-09	0.632506	0.552442
CHKA	0.358747	1.77499e-06	0.490793	0.399119
TLR2	0.357691	3.31745e-08	0.660128	0.565252
DOPEY2	0.354957	0.00759887	0.303443	0.239792
MAN1A1	0.35385	4.05172e-06	0.529624	0.443555
GRN	0.353185	0.0220243	0.296237	0.239792
STARD13	0.351482	7.08493e-05	0.489592	0.417534
ATXN3	0.350784	0.0114071	0.291433	0.228583
NRP2	0.349885	0.00776434	0.301441	0.235789
IL13RA1	0.348073	3.34535e-07	0.58807	0.493195
GBE1	0.345994	0.000817959	0.373098	0.296637
STIM1	0.34504	0.00069864	0.351481	0.27502
ZNF33A	0.344083	0.000581658	0.404323	0.328663
RIN2	0.342858	3.18264e-06	0.585669	0.503603
SPTLC2	0.342141	6.10874e-08	0.654524	0.572458
GPR34	0.341847	0.00334247	0.371497	0.307446
CSF1R	0.341525	6.96791e-11	0.807046	0.744195
GLB1	0.340219	0.00481646	0.332266	0.265412
C1QB	0.340192	9.09287e-07	0.552842	0.458367
PELI1	0.340172	1.17773e-07	0.660528	0.571657
PSMA1	0.339863	9.01323e-05	0.463571	0.384708
UBASH3B	0.339848	0.0329609	0.348279	0.294235
TANC2	0.339381	2.0105e-07	0.700961	0.632106
ELL2	0.337776	1.06492e-07	0.668535	0.585268
ABHD2	0.336978	0.0152086	0.304243	0.244996
CSF3R	0.335857	4.40435e-07	0.578062	0.489592
UBXN2B	0.335499	0.0192843	0.341073	0.283827
ATG16L2	0.3351	5.30004e-05	0.43715	0.351882
ANKMY1	0.335052	0.0026779	0.309448	0.23779
BRI3	0.334531	0.0461877	0.27502	0.223779
IFNGR1	0.333093	6.54666e-08	0.680945	0.583267
ANXA4	0.331194	0.001105	0.351481	0.275821
WDR41	0.330155	0.0236462	0.264211	0.204564
CYFIP1	0.330131	2.13878e-11	0.827062	0.758207
CD164	0.32991	0.0476213	0.277022	0.22458
RBPJ	0.327845	0.000115526	0.498399	0.415132
IL4R	0.32698	0.000396791	0.402322	0.327062
OXR1	0.326922	1.13865e-07	0.792234	0.73779
SMS	0.326315	0.0163943	0.286629	0.225781
SMAP2	0.326101	9.55182e-10	0.779824	0.702962
AP1B1	0.322339	3.51165e-06	0.561649	0.477582
SERGEF	0.321898	0.00427007	0.319456	0.2506
GAS6	0.320764	0.000484856	0.372698	0.295436
ETFA	0.318317	0.0140611	0.289832	0.226181
DARS	0.317667	0.00665022	0.366693	0.304644
GRID2	0.315243	0.00231366	0.528823	0.458767
SLC11A2	0.31434	0.000132869	0.442354	0.36189
CNTNAP2	0.313381	0.0185925	0.280624	0.219376
ZNF254	0.312837	0.0156972	0.334267	0.273419
ENOX2	0.312375	0.0252865	0.269416	0.209768
ITGAX	0.307296	0.000209202	0.516813	0.447558
CTSB	0.305368	4.17792e-08	0.701761	0.618895
VAPA	0.304336	0.0039301	0.385909	0.317054
PIK3R5	0.304211	3.33729e-07	0.69976	0.610488
SAT1	0.303414	1.31343e-06	0.710168	0.629303
ATG7	0.303096	3.96527e-07	0.748199	0.692954
MDM2	0.299276	0.0156972	0.329864	0.269816
SAMD4A	0.298912	0.0401784	0.38751	0.340673
PLCL1	0.298874	0.0185125	0.393114	0.33707
NRP1	0.296253	0.000776494	0.397118	0.317454
C1QC	0.292488	0.000907969	0.443955	0.368295
CCND3	0.291705	4.61226e-06	0.643715	0.542434
HSPBAP1	0.290762	0.00956561	0.385108	0.32506
NOTCH2	0.290299	0.0234067	0.360288	0.302642
R3HCC1L	0.289834	0.00778614	0.409127	0.352282
SNX29	0.288471	2.28755e-08	0.78743	0.723779
MAP4K3	0.287097	0.000655315	0.522418	0.453163
KLF3	0.286904	0.0177509	0.323459	0.263811
BCAR3	0.284595	0.00568899	0.398319	0.329464
VSIG4	0.284433	0.00656406	0.403122	0.343875
ETS2	0.284373	0.000725929	0.404724	0.32466
RBM47	0.283265	1.90177e-06	0.751801	0.686149
GNPTAB	0.28132	0.0476213	0.317854	0.264612
CLEC7A	0.281154	0.0108913	0.407926	0.347878
TMEM51	0.279999	0.0166278	0.351481	0.289031
CSF2RA	0.279734	0.000205449	0.558847	0.483587
CACNA1A	0.279006	0.000194969	0.614892	0.544436
HNRNPD	0.278192	0.002082	0.454764	0.383907
ADAM28	0.275773	6.78578e-08	0.835468	0.769816
ZFX	0.274465	0.0333777	0.31265	0.255805
ZNF516	0.274413	0.0249549	0.297038	0.23739
TSPAN14	0.274211	0.000539129	0.530825	0.464371
PSEN1	0.273989	0.00254303	0.392314	0.319456
CYBA	0.27364	0.00509339	0.438751	0.373098
CDK6	0.273209	0.000698895	0.583667	0.521217
HECTD1	0.272935	0.00162117	0.47558	0.405925
ABHD12	0.271197	0.000699267	0.471577	0.395516
GSN	0.270189	4.08198e-05	0.626101	0.546037
DTNA	0.269847	6.08884e-05	0.665733	0.601681
KLHL5	0.268755	0.000118297	0.589672	0.518415
MTUS1	0.265834	0.00294154	0.453963	0.384708
ARFGEF2	0.265748	0.0185125	0.348279	0.289031
ARFIP1	0.26572	0.0278756	0.404323	0.34948
RABEP1	0.265288	0.000589586	0.542834	0.479183
FGD2	0.264572	5.23741e-05	0.58727	0.499199
PDE8A	0.263599	0.000343032	0.530024	0.455164
CBWD5	0.263236	0.0124544	0.361489	0.295837
DNAJB14	0.2609	0.0212028	0.355084	0.292234
COL4A3BP	0.2599	0.0029187	0.486789	0.416333
PTPRA	0.259884	0.00477049	0.424339	0.356685
RASSF2	0.258239	0.0417724	0.352682	0.296637
RTTN	0.257803	0.0287884	0.492394	0.439552
NSRP1	0.257078	0.0114103	0.330264	0.263411
CAST	0.257026	0.00575146	0.443155	0.377102
ADPGK	0.256439	0.0126052	0.404323	0.341473
MYO9A	0.255806	0.0352425	0.342274	0.281425
SRSF4	0.254457	0.0205589	0.355084	0.294235
KCNIP4	0.254222	0.00894548	0.383507	0.314251
TMCC1	0.251734	0.00231641	0.52482	0.453963
FEZ2	0.248913	0.00121201	0.504804	0.431145
LIMS1	0.247655	0.000551782	0.63771	0.566853
OSBPL1A	0.247122	0.012474	0.434748	0.371097
FOXO3	0.246485	0.00575575	0.567254	0.515212
SLC2A13	0.246029	0.00615826	0.497998	0.429544
ZFP36L2	0.244259	0.00038145	0.640512	0.566053
MLLT10	0.244203	0.000975045	0.567254	0.504404
TXNRD1	0.244167	0.0377926	0.357886	0.299039
CPQ	0.243545	0.00192141	0.52482	0.447958
RIN3	0.243401	2.59921e-05	0.743395	0.682546
VSIR	0.243314	0.00515191	0.5004	0.435148
ENTPD1	0.242517	0.000667283	0.641313	0.570056
RNF38	0.241608	0.0159635	0.43715	0.377102
SYT1	0.240914	0.00936892	0.282226	0.211769
BMP2K	0.240745	2.42228e-08	0.876701	0.841873
SGK3	0.240267	0.0234067	0.472778	0.415132
PTPN18	0.240183	0.0432367	0.355084	0.29984
MANBA	0.239163	0.000433723	0.645717	0.585268
CCM2	0.23913	0.000670465	0.461169	0.377902
PEAK1	0.238345	0.0126458	0.580865	0.520416
ZZEF1	0.237496	0.0440264	0.341473	0.286629
RAF1	0.235253	0.0459295	0.420737	0.363491
AVL9	0.234264	0.00207911	0.466773	0.390713
IRS2	0.233988	0.0101086	0.451161	0.38711
SP3	0.233333	0.0310918	0.408727	0.354283
RGS12	0.233059	0.0088738	0.52562	0.463571
ASAP1	0.23281	0.0165112	0.507606	0.450761
PRAM1	0.232714	0.0373286	0.409928	0.351882
TIMP2	0.231924	0.00322078	0.463171	0.388311
OLR1	0.231409	0.0480153	0.3747	0.320657
MPZL1	0.231396	0.0234067	0.419536	0.359087
SUMF1	0.23066	0.003299	0.582466	0.514812
RBMS1	0.230421	0.0111362	0.440352	0.379504
GNB4	0.228642	0.00204049	0.578463	0.515212
HM13	0.226497	0.0400236	0.351481	0.295036
SRGAP1	0.226489	0.00100406	0.728183	0.665733
CTTNBP2NL	0.226276	0.00472672	0.543635	0.473179
DTNB	0.223443	0.00579874	0.570456	0.506005
RAP1GAP2	0.222819	0.0465352	0.384708	0.328263
TMEM65	0.222557	0.0054502	0.480785	0.405524
IGF2R	0.22159	0.0459295	0.34948	0.288631
XRCC5	0.220992	0.00396639	0.521217	0.445156
TM6SF1	0.220863	0.0148636	0.501601	0.442754
TFEC	0.220818	0.00431085	0.544035	0.473579
RABGAP1	0.220273	0.0159587	0.423139	0.361489
RREB1	0.21935	0.00659253	0.58767	0.527622
COMMD10	0.219082	0.00616211	0.618495	0.558847
DPYD	0.217883	0.0042637	0.71297	0.676541
A2M	0.21754	0.0192737	0.608086	0.56245
FNBP4	0.217069	0.00836475	0.463571	0.397118
ST6GALNAC3	0.216981	0.00312091	0.739392	0.694956
SGK1	0.216665	0.0268004	0.39992	0.338671
PCMTD1	0.216574	0.0230116	0.46197	0.401121
TTC28	0.215895	0.0466476	0.495596	0.443955
TET3	0.215823	0.016899	0.460769	0.393915
PHYKPL	0.214968	0.0303253	0.427142	0.371497
UBE2D2	0.214384	0.0155445	0.447958	0.380304
ST8SIA4	0.214064	0.0119762	0.544035	0.482386
ADK	0.213172	0.00566849	0.625701	0.566053
2026-03-07	0.212747	0.0113063	0.504804	0.43715
ADAP2	0.212511	0.0175709	0.497598	0.434748
ATRN	0.21214	0.0124671	0.485188	0.421537
BTBD9	0.212033	0.0152243	0.491193	0.422338
WASF2	0.21197	0.00134024	0.648919	0.590472
ARHGAP6	0.210943	0.0186143	0.589672	0.534027
STX7	0.210108	0.000667283	0.681345	0.609287
HAVCR2	0.204875	0.0212028	0.47518	0.418735
UGCG	0.203917	0.0158506	0.44996	0.383907
SLCO2B1	0.203363	8.80061e-05	0.806245	0.772218
WDFY2	0.203297	0.0101282	0.605685	0.551641
IL18	0.202114	0.0240496	0.548839	0.491593
ALPK1	0.201468	0.0278756	0.542834	0.485989
SESN1	0.200935	0.0234067	0.457166	0.395917
CMTM7	0.200201	0.0459784	0.466373	0.407126
ZNF207	0.199299	0.0362755	0.489191	0.429544
DSCAM	0.199165	0.0440806	0.634107	0.593275
UBE3C	0.198645	0.0155445	0.497598	0.433147
UBR3	0.198297	0.01695	0.510809	0.443155
DCAF6	0.198238	0.0347751	0.518815	0.46277
SRSF11	0.196127	0.0202199	0.548038	0.484788
FAM135A	0.195704	0.0088738	0.636109	0.570456
POU2F1	0.195246	0.0131662	0.447158	0.373499
SMAD2	0.195091	0.01695	0.518415	0.459568
ABCC4	0.193593	0.0134573	0.744996	0.702562
ARHGAP12	0.192667	0.00761389	0.643715	0.578463
ZNF609	0.192627	0.00776654	0.660929	0.600881
SUSD6	0.191791	0.00370802	0.685348	0.624099
SORT1	0.189625	0.0439254	0.554043	0.495596
LARP4B	0.187273	0.0351763	0.528022	0.472378
P2RY12	0.186585	0.0321559	0.632506	0.566053
FMNL2	0.186007	0.00512915	0.815452	0.765012
PTEN	0.184856	0.0286298	0.594476	0.532426
ANKRD10	0.184446	0.0237747	0.568855	0.507206
PRKAG2	0.184151	0.0186143	0.620897	0.559648
RNF149	0.183581	0.0235647	0.586069	0.520016
LRRFIP1	0.183289	0.0119762	0.602482	0.541233
RPS19	0.183127	0.0276949	0.538831	0.469576
SOAT1	0.180128	0.0249464	0.444756	0.378703
LDLRAD4	0.178518	0.000476477	0.930745	0.901521
SYK	0.177875	0.0157277	0.792634	0.738591
MSR1	0.177164	0.00776654	0.558847	0.483987
SPRED1	0.177051	0.0390916	0.658927	0.615292
ARGLU1	0.176976	0.0186143	0.583267	0.517214
RCSD1	0.176248	0.0158677	0.664131	0.604083
AKT3	0.175882	0.0119762	0.756205	0.696157
KDM6A	0.174447	0.0326981	0.555645	0.490793
LRBA	0.173014	0.0446389	0.624099	0.563651
ELF1	0.172187	0.0157277	0.651321	0.584468
CLASP2	0.171395	0.0436328	0.568054	0.506005
HERC1	0.168432	0.0313043	0.632906	0.573259
NCOA3	0.167256	0.0457613	0.63731	0.579263
RAP1A	0.16532	0.031939	0.739792	0.692554
FER	0.163299	0.0391897	0.734988	0.679744
DOCK8	0.155276	0.033059	0.94996	0.914331
ZBTB20	0.15431	0.0262279	0.838271	0.795036
SBF2	0.153556	0.0417724	0.759007	0.715773
ARHGAP24	0.149776	0.00588464	0.955564	0.934748
MAML3	0.147401	0.0211019	0.852282	0.821857
ARHGAP26	0.129424	0.0196785	0.918335	0.905524
PLXDC2	0.127757	0.0113423	0.984388	0.967974
TBXAS1	0.118756	0.0192737	0.88711	0.864692
FAM49B	-0.106978	0.00133693	0.89992	0.891113
INPP5D	-0.118424	0.029764	0.832266	0.833867
ITPR2	-0.121811	0.000189683	0.938751	0.917534
QKI	-0.12979	8.85157e-06	0.932346	0.924339
FCHSD2	-0.142465	0.00129511	0.841873	0.836269
SORL1	-0.144025	0.000236858	0.892714	0.898319
CMIP	-0.146777	0.0249464	0.756605	0.778223
DISC1	-0.158067	0.0101086	0.81305	0.819856
ATM	-0.166741	0.000707273	0.785829	0.792634
2026-03-01	-0.171883	0.00920205	0.744596	0.741793
NFATC2	-0.17931	0.025853	0.626902	0.647318
PNISR	-0.180738	0.000884993	0.752202	0.753002
SKAP2	-0.181344	0.00193883	0.721777	0.72538
PACS1	-0.185989	0.0436328	0.626902	0.631705
PRRC2C	-0.200645	0.0110623	0.630104	0.648519
SLC4A7	-0.200936	0.00424437	0.664131	0.676942
BIN1	-0.21265	0.0142618	0.466773	0.515612
PRKCA	-0.215706	0.0192737	0.60008	0.639712
MT-ND3	-0.216783	0.011302	0.760208	0.779023
DOCK10	-0.220451	5.11089e-08	0.833867	0.84988
HNRNPA2B1	-0.231297	0.00134179	0.613291	0.628102
GLS	-0.236416	0.0275521	0.532026	0.553643
NFAT5	-0.239786	0.013562	0.579263	0.594075
MT-ND4	-0.256655	0.00262267	0.773419	0.773819
JAZF1	-0.270184	2.98445e-07	0.783026	0.81305
IL6ST	-0.27254	1.42956e-05	0.661729	0.678543
C3	-0.284712	6.17145e-06	0.653323	0.677742
2026-09-06	-0.311375	0.0351763	0.375901	0.411129
SPEN	-0.315892	0.0200984	0.397918	0.434748
KIAA1109	-0.318279	0.000118297	0.582066	0.602082
MORC3	-0.31943	0.0181113	0.427142	0.454363
GNAS	-0.326702	2.91127e-05	0.57486	0.606085
ADCY7	-0.337027	0.00095661	0.481986	0.51241
PHACTR2	-0.3793	0.00348707	0.345476	0.398319
ITPR1	-0.395222	1.04369e-05	0.449159	0.506005
BANP	-0.401951	0.00899154	0.326661	0.369896
SPATS2L	-0.40308	0.0433957	0.297438	0.335869
CACNA1D	-0.411961	0.000192092	0.395917	0.445957
TPT1	-0.430507	0.00463945	0.330665	0.377102
GPBP1	-0.43088	6.37396e-06	0.46237	0.506405
LAT2	-0.431114	1.96455e-06	0.477582	0.518815
SETBP1	-0.432147	0.00347207	0.308247	0.36229
NEDD4L	-0.439102	4.6341e-09	0.510809	0.572058
CERS6	-0.441489	6.03701e-05	0.365893	0.427142
KANSL1L	-0.442053	7.88306e-05	0.399119	0.453563
XPO1	-0.447872	7.00931e-08	0.467174	0.521217
HERC4	-0.45367	2.00774e-11	0.616093	0.65012
SLC26A3	-0.464409	0.00147589	0.334267	0.385909
SYT6	-0.473323	0.0215791	0.216173	0.265813
MBNL2	-0.48364	1.21032e-11	0.506405	0.578863
HPGDS	-0.490928	0.00283693	0.263811	0.318255
FCGBP	-0.501958	0.0274426	0.230184	0.279824
SUGT1	-0.511942	0.0376523	0.182146	0.230184
FCGR2A	-0.513931	8.10009e-05	0.399119	0.441153
MSN	-0.534223	9.73538e-08	0.467574	0.516013
ABHD3	-0.545925	4.04842e-08	0.435548	0.493595
JAK3	-0.550117	8.80061e-05	0.260608	0.330264
HLA-DRB1	-0.550914	0.0207618	0.13771	0.193755
SNAP23	-0.553116	1.96954e-06	0.359087	0.419536
ATP2C1	-0.562532	1.11042e-18	0.623299	0.678143
PLB1	-0.577976	0.0186143	0.180945	0.232586
SNX3	-0.578358	0.000718751	0.251801	0.308247
CLK1	-0.579133	6.4586e-08	0.391113	0.455564
APP	-0.579916	0.000311861	0.231385	0.298639
ADIPOR2	-0.585945	0.00534278	0.2502	0.297838
SPECC1	-0.588251	1.12171e-15	0.505204	0.579263
MS4A6A	-0.592862	4.43743e-15	0.534428	0.606886
GATM	-0.613648	0.0152679	0.154924	0.209768
USP9Y	-0.614024	0.00877442	0.138911	0.198959
CPED1	-0.623521	3.40093e-25	0.631705	0.709768
FXR1	-0.631233	1.28227e-08	0.327462	0.404323
SESN3	-0.634906	4.51202e-07	0.29984	0.377502
DUSP1	-0.643973	0.000162435	0.169736	0.245797
MIB1	-0.645443	2.21287e-11	0.407126	0.483987
FOS	-0.667156	0.0247892	0.138911	0.191753
SLC7A5	-0.671305	0.0289988	0.16213	0.21217
CLIP2	-0.67788	9.48118e-08	0.298239	0.3755
DNAJB6	-0.697613	3.52383e-14	0.438351	0.51241
NAA16	-0.705754	2.20065e-07	0.254604	0.33787
CALR	-0.714122	0.0140931	0.139712	0.194155
C17orf67	-0.720801	0.00487187	0.135308	0.197358
METTL21A	-0.724811	6.54076e-06	0.234187	0.308247
CASP1	-0.727395	0.014777	0.140112	0.194556
CLECL1	-0.731545	0.0185555	0.119696	0.17454
NOP58	-0.736742	0.00118554	0.169335	0.232986
CD74	-0.73733	6.5735e-50	0.685749	0.755404
NLGN4Y	-0.744857	0.00312652	0.118094	0.182946
CCT4	-0.759016	0.000101885	0.160128	0.234988
HSP90B1	-0.764807	0.000101389	0.207366	0.27502
ELOVL5	-0.78518	2.0105e-07	0.220977	0.305845
SLC27A6	-0.81098	7.59606e-05	0.192154	0.263411
PPID	-0.815701	0.0197004	0.0988791	0.154123
UTY	-0.818711	4.88462e-07	0.195356	0.281025
HIBCH	-0.840345	7.86566e-14	0.32546	0.426741
RIPK2	-0.873557	0.000528427	0.132106	0.201361
HLA-DRA	-0.891892	2.14867e-23	0.360689	0.481185
MRPS6	-0.906718	5.4654e-05	0.141713	0.218975
ZC3HAV1	-0.918968	3.6928e-20	0.336269	0.455965
HSPA4	-0.948204	8.66397e-09	0.17534	0.27462
AHSA1	-0.962268	0.00427684	0.0944756	0.157726
ITGB3BP	-0.963471	0.000130362	0.124099	0.197758
ST13	-1.03861	1.81445e-10	0.155324	0.265412
HSPA8	-1.05692	0.000261649	0.11209	0.184948
NEK10	-1.06953	3.54047e-08	0.158927	0.254203
P4HA1	-1.11974	1.34077e-43	0.501601	0.613291
HSPA5	-1.12007	6.99733e-05	0.103283	0.180945
PTGES3	-1.1463	9.08536e-31	0.354283	0.48799
HMOX1	-1.1489	0.00399306	0.125701	0.183347
DNAJA1	-1.185	5.07162e-14	0.181745	0.301841
HSP90AB1	-1.21753	3.26179e-40	0.367094	0.524019
ZFP36L1	-1.29962	8.58146e-110	0.549239	0.755004
STIP1	-1.34502	5.54871e-15	0.141713	0.271817
CHORDC1	-1.38597	3.16441e-22	0.189351	0.335869
DNAJA4	-1.41934	0.000425584	0.0616493	0.134908
UBC	-1.44642	3.26179e-40	0.283026	0.457566
HSPD1	-1.49646	2.85811e-20	0.164131	0.309848
CACYBP	-1.58571	1.94388e-06	0.0732586	0.16293
FKBP4	-1.69057	2.11719e-09	0.0648519	0.17454
HSPA1A	-1.72193	8.74522e-89	0.368695	0.598879
HSPA1B	-1.79033	8.68947e-54	0.192954	0.423139
HSPA6	-1.85675	2.27262e-12	0.0900721	0.211369
HSPH1	-2.06865	6.93402e-73	0.277422	0.504804
SERPINH1	-2.19929	0.0197239	0.0252202	0.0820657
PPP1R15A	-2.40055	0.00103094	0.0332266	0.102882
HSPB1	-2.55411	1.23314e-50	0.102482	0.341073
HSPE1-MOB4	-2.7558	0.0105447	0.0116093	0.072458
BAG3	-2.79588	1.1066e-15	0.0392314	0.179744
DNAJB1	-2.97535	2.47832e-34	0.060048	0.261009
HSP90AA1	-3.26553	2.01909e-296	0.442754	0.796237
MOG	-4.94296	4.23703e-06	0.00360288	0.0940753
S100B	-5.47975	4.11489e-10	0.00320256	0.118895
SPARC	-25.4475	0.00388914	0	0.0656525
