## Supplemental tables 1-13 for "Spatial proximity to AD pathology defines cell-type and genotype-specific characteristics in human AD hippocampus": TABLE_S10_Abeta,TAU_F2.xlsx

### Sheet: MG_pathology
AD,Ab+_T+vsT-_	pctExp(AD_A+_T+)	aveExp(AD_A+_T+)	pctExp(AD_A+_T-)	aveExp(AD_A+_T-)	AD,Ab+_T+vsT-_log2foldchange	AD,Ab+_T+vsT-_pval_adj(byScanpy)		AD,Ab-_T+vsT-_	pctExp(AD_A-_T+)	aveExp(AD_A-_T+)	pctExp(AD_A-_T-)	aveExp(AD_A-_T-)	AD,Ab-_T+vsT-_log2foldchange	AD,Ab-_T+vsT-_pval_adj(byScanpy)		AD,T+_Ab+vsAb-_	pctExp(AD_A+_T+)	aveExp(AD_A+_T+)	pctExp(AD_A-_T+)	aveExp(AD_A-_T+)	AD,T+_Ab+vsAb-_log2foldchange	AD,T+_Ab+vsAb-_pval_adj(byScanpy)		AD,T-_Ab+vsAb-_	pctExp(AD_A+_T-)	aveExp(AD_A+_T-)	pctExp(AD_A-_T-)	aveExp(AD_A-_T-)	AD,T-_Ab+vsAb-_log2foldchange	AD,T-_Ab+vsAb-_pval_adj(byScanpy)		AD_Ab+T+vsAb-T-_	pctExp(AD_A+_T+)	aveExp(AD_A+_T+)	pctExp(AD_A-_T-)	aveExp(AD_A-_T-)	AD_Ab+T+vsAb-T-_log2foldchange	AD_Ab+T+vsAb-T-_pval_adj(byScanpy)
BIN1	0.632653	5.40066	0.476156	4.03059	0.422144	9.51856e-06		PLD3	0.501639	2.00254	0.250826	0.934421	1.09968	9.06911e-61		SPP1	0.582766	9.65997	0.545574	6.36192	0.602557	0.0157467		C1QB	0.720422	8.3352	0.67934	6.29663	0.404636	5.75964e-25		PLD3	0.38322	1.81842	0.250826	0.934421	0.960545	8.38251e-06
PLD3	0.38322	1.81842	0.237714	1.15199	0.658558	9.81081e-05		PTK2B	0.339672	1.08494	0.172423	0.551021	0.977432	3.9327e-26		ITGAV	0.235828	0.836536	0.340984	1.0349	-0.306989	0.0312286		CSF1R	0.787404	12.3168	0.783356	10.4758	0.233567	1.72406e-08		CTSD	0.439909	2.62158	0.336769	1.5439	0.763856	9.78582e-05
PTK2B	0.281179	1.09396	0.152894	0.651953	0.746717	0.00087698		TREM2	0.514098	2.11933	0.340607	1.571	0.431929	2.96503e-24		ITGAM	0.260771	0.825593	0.367213	0.975025	-0.240008	0.027954		ITGB2	0.610848	5.29423	0.597769	4.40945	0.263822	3.10131e-08		PTK2B	0.281179	1.09396	0.172423	0.551021	0.98938	0.00107444
CTSD	0.439909	2.62158	0.314161	1.95966	0.419827	0.00133225		CX3CR1	0.430164	1.7387	0.266533	1.17071	0.570629	1.41247e-22		B2M	0.219955	0.662293	0.326557	0.927263	-0.48551	0.0274586		FKBP5	0.320349	2.06351	0.27693	1.52055	0.440509	6.72547e-06		HSP90AA1	0.494331	3.50186	0.569344	5.29894	-0.597584	0.00107043
TMEM259	0.367347	1.502	0.248635	1.15527	0.378653	0.00640661		BIN1	0.710164	5.94118	0.562517	4.73572	0.327166	3.28931e-22		ATF4	0.324263	1.07905	0.432787	1.47328	-0.449271	0.0220328		RIN3	0.348744	2.13762	0.330924	1.5577	0.456588	0.00149741		CD74	0.863946	17.4217	0.887506	21.0816	-0.275101	0.000106544
CX3CR1	0.260771	1.05155	0.159083	0.676561	0.636228	0.0166192		MAF	0.410492	1.31407	0.251718	0.902882	0.541431	1.48937e-21		ITGAX	0.249433	0.773257	0.36	0.986888	-0.351938	0.0153966		FCER1G	0.0953768	0.329997	0.126328	0.419247	-0.345346	0.0408196
NFIC	0.290249	1.19432	0.191846	0.831186	0.522947	0.0260582		NFIC	0.382951	1.16856	0.239491	0.855709	0.44954	4.0193e-17		HLA-DRA	0.496599	3.16971	0.61377	3.79121	-0.258309	0.0137229		TSPO	0.0804514	0.257438	0.11477	0.300918	-0.225144	0.0185058
XAF1	0.183673	0.528962	0.0924645	0.295406	0.840464	0.0363836		SMAD3	0.319344	0.80061	0.199063	0.601731	0.411981	7.48686e-12		TYROBP	0.290249	1.06945	0.415082	1.26757	-0.245194	0.0137229		CTSH	0.0826356	0.292887	0.123606	0.359824	-0.296948	0.00362853
TPCN1	0.285714	0.91544	0.188569	0.749191	0.289133	0.0484602		IRF8	0.432131	1.47388	0.304998	1.27246	0.211996	1.79671e-11		SLC2A5	0.253968	0.861373	0.375082	1.08949	-0.338938	0.0137229		CD63	0.119039	0.427643	0.161	0.495172	-0.211523	0.00285287
CD81	0.664399	5.79912	0.586094	4.95168	0.227917	0.0484602		CTSD	0.468852	1.81077	0.336769	1.5439	0.230027	2.22717e-11		CD4	0.281179	0.976798	0.407869	1.20127	-0.298428	0.0134579		SCARB2	0.0771751	0.222255	0.120125	0.301469	-0.439795	0.00183564
CSF1R	0.768707	9.94217	0.787404	12.3168	-0.308998	0.00842609		CELF1	0.297705	0.687909	0.183133	0.529699	0.377045	4.046e-11		SNX1	0.201814	0.612744	0.323279	0.818253	-0.417263	0.0123372		AIF1	0.114671	0.397792	0.160196	0.49426	-0.313257	0.00121582
C1QB	0.69161	6.24141	0.720422	8.3352	-0.417346	0.00280663		RASGEF1C	0.293115	0.861166	0.181214	0.62656	0.458838	6.87846e-11		RASGEF1C	0.181406	0.593232	0.293115	0.861166	-0.537694	0.0123372		ATP8B4	0.110302	0.358551	0.158947	0.437701	-0.287768	0.000493901
								ATP8B4	0.27082	0.554098	0.158947	0.437701	0.340195	1.19588e-10		SALL1	0.22449	0.674257	0.353443	1.08359	-0.684449	0.00246285		XAF1	0.0924645	0.295406	0.146988	0.392355	-0.409459	4.19468e-05
								B2M	0.326557	0.927263	0.213298	0.72643	0.352155	2.18163e-10		C3	0.390023	1.97585	0.530492	2.38432	-0.271106	0.00246285		MAF	0.188205	0.742648	0.251718	0.902882	-0.281858	4.12032e-06
								XAF1	0.253115	0.597063	0.146988	0.392355	0.605726	2.65817e-10		TREM2	0.365079	1.76496	0.514098	2.11933	-0.263972	0.00246285		B2M	0.152894	0.541252	0.213298	0.72643	-0.424525	3.37593e-06
								ITGAX	0.36	0.986888	0.246631	0.854302	0.208141	1.30097e-09		MAF	0.274376	0.970829	0.410492	1.31407	-0.436751	0.00246285		ITGAV	0.19403	0.841265	0.259929	1.00974	-0.26335	3.02229e-06
								NCK2	0.279344	0.778873	0.174654	0.614687	0.341535	1.94483e-09		ATP8B4	0.14059	0.282011	0.27082	0.554098	-0.974387	0.00246285		ITGAX	0.174008	0.69	0.246631	0.854302	-0.30815	9.86613e-08
								C3AR1	0.286557	0.628084	0.183802	0.53398	0.234173	6.35208e-09		CX3CR1	0.260771	1.05155	0.430164	1.7387	-0.725486	1.89671e-05		IRF8	0.231525	1.03029	0.304998	1.27246	-0.304573	6.4324e-08
								SNX5	0.306885	0.767403	0.20415	0.636329	0.27021	9.06278e-09										SLC2A5	0.195486	0.798975	0.274654	1.04233	-0.383587	3.59584e-09
								GRN	0.299016	0.734056	0.2	0.613779	0.25817	3.26897e-08										ITGAM	0.174008	0.671783	0.254261	0.87413	-0.379851	2.37154e-09
								CCDC6	0.17377	0.421834	0.0832218	0.251506	0.746085	4.58609e-08										HSP90AA1	0.477248	3.93503	0.569344	5.29894	-0.429331	7.64653e-11
								LIPA	0.18623	0.383136	0.099643	0.243359	0.654774	1.80665e-07										BIN1	0.476156	4.03059	0.562517	4.73572	-0.232594	4.75059e-13
								HAVCR2	0.262951	0.58811	0.171352	0.49132	0.259423	2.17845e-07										C3	0.328722	1.85002	0.426328	2.33605	-0.336525	4.17569e-14
								SNX27	0.281967	0.756771	0.18813	0.643311	0.234341	2.71691e-07										CX3CR1	0.159083	0.676561	0.266533	1.17071	-0.791086	6.18588e-19
								ANKH	0.169836	0.390466	0.0877733	0.249353	0.647008	9.02988e-07										HLA-DRA	0.423371	2.86549	0.534806	3.89843	-0.444109	2.02808e-24
								DOC2A	0.163279	0.426271	0.0817492	0.273486	0.640307	1.21819e-06										CD74	0.829632	17.1177	0.887506	21.0816	-0.300497	2.75057e-39
								SPRED2	0.187541	0.467393	0.109014	0.346506	0.431756	4.32148e-06
								TSPO	0.184918	0.36742	0.11477	0.300918	0.288059	5.94155e-05
								SCARB2	0.185574	0.374631	0.120125	0.301469	0.313462	0.000156788
								P2RY12	0.130492	0.247533	0.0699241	0.154575	0.679314	0.000336373
								USP6NL	0.174426	0.371842	0.112048	0.28659	0.375699	0.000346749
								VPS35	0.107541	0.185293	0.0567158	0.131248	0.497518	0.00303316
								SORT1	0.293115	0.780799	0.227622	0.905671	-0.214035	0.00409021
								HSPA5	0.356721	1.3846	0.287684	1.64344	-0.247249	0.00599385
								APH1B	0.11541	0.230624	0.0695225	0.163403	0.497107	0.0086988
								AXL	0.117377	0.236416	0.0729139	0.18267	0.372093	0.0114696
								TSPAN14	0.448525	1.44228	0.371218	1.66759	-0.209409	0.0374233
								SRGN	0.142295	0.415882	0.168228	0.932565	-1.16503	0.045052
								FKBP5	0.241311	0.934466	0.27693	1.52055	-0.702374	0.00111177
								HSP90AA1	0.596066	3.32851	0.569344	5.29894	-0.670829	2.76582e-05
								SPP1	0.545574	6.36192	0.590049	10.081	-0.664101	2.1948e-13

### Sheet: MG_ADvCON
Ab+,AT8-_ADvCON_	pctExp(AD_A+_T-)	aveExp(AD_A+_T-)	pctExp(Con_A+_T-)	aveExp(Con_A+_T-)	Ab+,AT8-_ADvCON_log2foldchange	Ab+,AT8-_ADvCON_pval_adj(byScanpy)		Ab-,AT8+_ADvCON_	pctExp(AD_A-_T+)	aveExp(AD_A-_T+)	pctExp(Con_A-_T+)	aveExp(Con_A-_T+)	Ab-,AT8+_ADvCON_log2foldchange	Ab-,AT8+_ADvCON_pval_adj(byScanpy)		Ab-,AT8-_ADvCON_	pctExp(AD_A-_T-)	aveExp(AD_A-_T-)	pctExp(Con_A-_T-)	aveExp(Con_A-_T-)	Ab-,AT8-_ADvCON_log2foldchange	Ab-,AT8-_ADvCON_pval_adj(byScanpy)
SORL1	0.689115	7.7561	0.665909	4.7016	0.722179	3.5409e-08		ITGAX	0.36	0.986888	0.0718232	0.230442	2.09848	8.02271e-08		SORL1	0.687952	6.85039	0.611195	4.38017	0.6452	1.50923e-295
CD74	0.829632	17.1177	0.813636	13.4239	0.35068	1.02748e-07		SORL1	0.761967	6.60553	0.58011	4.14981	0.67063	5.44873e-07		APOE	0.849576	13.9812	0.833504	12.0247	0.217487	1.62939e-76
TREM2	0.33127	1.87221	0.181818	0.740402	1.33836	4.51609e-07		CTSD	0.468852	1.81077	0.21547	0.866664	1.06306	1.12532e-05		ITGB2	0.597769	4.40945	0.540816	3.46073	0.349522	8.77845e-68
HLA-DRA	0.423371	2.86549	0.304545	1.59442	0.845751	1.80351e-06		CX3CR1	0.430164	1.7387	0.19337	0.818657	1.08667	1.30077e-05		CTSD	0.336769	1.5439	0.243586	1.0759	0.52104	5.2866e-64
C1QB	0.720422	8.3352	0.686364	5.59389	0.575365	2.72928e-05		TYROBP	0.415082	1.26757	0.165746	0.796404	0.670488	5.59248e-05		P2RX7	0.318608	1.41162	0.226851	0.974167	0.535112	3.60439e-59
CD81	0.586094	4.95168	0.568182	3.61673	0.453231	0.00388879		CD4	0.407869	1.20127	0.171271	0.589823	1.02621	5.59248e-05		ITGAX	0.246631	0.854302	0.156471	0.611459	0.48249	2.84224e-55
CSF1R	0.787404	12.3168	0.827273	9.39346	0.390902	0.00441691		TREM2	0.514098	2.11933	0.292818	1.25515	0.755751	9.02452e-05		TREM2	0.340607	1.571	0.257826	1.14322	0.458584	1.30268e-54
ITGB2	0.610848	5.29423	0.602273	4.26173	0.312983	0.0205831		P2RX7	0.413115	1.37059	0.176796	0.999552	0.455447	0.000146118		TPCN1	0.249308	0.840388	0.163714	0.63407	0.406413	5.17587e-48
ZFP36L1	0.764106	11.5139	0.797727	9.20419	0.32302	0.0233102		CD81	0.731803	5.34816	0.541436	3.89174	0.458627	0.00021732		SORT1	0.227622	0.905671	0.149024	0.593153	0.610584	1.05476e-43
TLR2	0.334911	2.19826	0.265909	1.28633	0.773107	0.0286657		B2M	0.326557	0.927263	0.116022	0.454842	1.02761	0.000271518		SCARB2	0.120125	0.301469	0.0461557	0.157991	0.93217	2.20111e-40
CTSD	0.314161	1.95966	0.25	1.11001	0.820033	0.0383413		ITGAM	0.367213	0.975025	0.154696	0.592735	0.718051	0.000483079		CD81	0.62133	4.94475	0.612627	4.20771	0.23286	5.68503e-36
PRKD3	0.108482	0.409123	0.186364	0.679564	-0.732074	0.0495618		SMAD3	0.319344	0.80061	0.110497	0.584756	0.453265	0.000595195		SPP1	0.590049	10.081	0.534883	7.22698	0.48017	6.60893e-33
SRGN	0.146341	0.758547	0.231818	1.03856	-0.453274	0.0343076		TMEM259	0.450492	1.45839	0.226519	1.09402	0.414741	0.000595195		INPP5D	0.527711	3.32249	0.478457	2.77827	0.258078	4.78612e-31
NUMB	0.187477	0.772933	0.265909	1.16313	-0.589596	0.0287616		RIN3	0.390164	1.23936	0.18232	0.808181	0.616842	0.00112219		RIN3	0.330924	1.5577	0.26114	1.1994	0.377103	6.93551e-31
IRF8	0.231525	1.03029	0.309091	1.69973	-0.72226	0.0187027		INPP5D	0.620984	3.06293	0.39779	2.27342	0.430047	0.00134326		GRN	0.2	0.613779	0.134212	0.512185	0.261055	2.09696e-27
TSPAN14	0.329086	1.67444	0.429545	2.05153	-0.293024	0.00727045		WDR81	0.287869	0.727208	0.0994475	0.428396	0.763422	0.00157016		LAMP1	0.394021	1.81787	0.330374	1.54755	0.232258	1.20088e-25
SALL1	0.202767	0.984875	0.306818	1.32902	-0.432345	0.00508575		RASGEF1C	0.293115	0.861166	0.110497	0.449076	0.939332	0.00167675		HSP90AA1	0.569344	5.29894	0.510168	4.13821	0.356698	3.22547e-24
CDKN1A	0.267929	1.84093	0.379545	2.36829	-0.363412	0.00427073		MAF	0.410492	1.31407	0.21547	0.987625	0.412005	0.00186122		PECAM1	0.196876	0.708595	0.13814	0.583541	0.280129	4.5952e-22
ATF4	0.295959	1.52764	0.4	2.03462	-0.413459	0.00307465		LIPA	0.18623	0.383136	0.0165746	0.0469498	3.02867	0.00223417		WDR81	0.218831	0.781538	0.158763	0.66486	0.233266	9.82736e-22
TNFRSF1A	0.294139	1.39496	0.397727	1.9136	-0.456066	0.00228544		APOE	0.896393	13.7879	0.81768	10.8411	0.346895	0.00235199		ITGB1	0.141678	0.461394	0.0897336	0.342169	0.431288	2.86988e-19
ATF6	0.137605	0.550762	0.254545	1.01331	-0.87957	0.000638369		XAF1	0.253115	0.597063	0.0773481	0.320487	0.897619	0.00260392		CD63	0.161	0.495172	0.110479	0.41907	0.240741	5.54761e-17
CD14	0.228977	1.28201	0.361364	1.80761	-0.495673	0.000155817		SALL1	0.353443	1.08359	0.165746	0.692033	0.646907	0.00261161		VPS35L	0.172245	0.553993	0.123778	0.479749	0.207587	3.70074e-15
ITGAM	0.174008	0.671783	0.295455	1.30222	-0.954903	0.000147596		PECAM1	0.253115	0.636234	0.0773481	0.382278	0.734933	0.00312415		TSPO	0.11477	0.300918	0.0704202	0.258882	0.217075	5.08178e-14
C1QA	0.569348	4.73286	0.715909	5.56677	-0.234126	6.19502e-05		PTBP1	0.277377	0.664934	0.104972	0.359384	0.887686	0.00452919		PSEN1	0.149799	0.4769	0.106469	0.406897	0.229025	7.71168e-13
NCK2	0.171096	0.784715	0.309091	1.42909	-0.864857	2.51934e-05		ABCA1	0.263607	0.643903	0.0994475	0.31146	1.04779	0.0057091		TNIP1	0.212985	0.884677	0.171693	0.734785	0.267829	1.49452e-11
CTSB	0.116491	0.404856	0.268182	1.32654	-1.71219	1.04024e-06		NUMB	0.312131	0.813337	0.138122	0.563778	0.528727	0.00640697		ABCA1	0.161401	0.562902	0.121404	0.463873	0.279154	2.97174e-11
ARHGAP45	0.307608	1.58668	0.465909	2.57492	-0.698512	3.18462e-07		TSPO	0.184918	0.36742	0.0331492	0.0902126	2.02603	0.00799585		CTSH	0.123606	0.359824	0.0851508	0.307404	0.227157	1.20306e-10
SLC2A5	0.195486	0.798975	0.370455	1.70777	-1.09589	9.46329e-09		USP6NL	0.174426	0.371842	0.0276243	0.0837856	2.14991	0.0103052		IGF2R	0.158768	0.556082	0.123	0.46577	0.255679	5.42873e-09
HDAC4	0.205315	0.973091	0.395455	2.07771	-1.09435	6.37281e-10		GRN	0.299016	0.734056	0.132597	0.612114	0.26209	0.0103052		APOC1	0.159929	0.645941	0.129261	0.55373	0.222218	7.00793e-07
TGFB1	0.369858	2.08113	0.556818	3.2472	-0.641831	6.37281e-10		NFIC	0.382951	1.16856	0.209945	0.870748	0.424406	0.0116846		SPRED2	0.109014	0.346506	0.120463	0.478401	-0.465338	0.00835843
HSP90AA1	0.477248	3.93503	0.677273	5.29134	-0.427259	2.53979e-10		SORT1	0.293115	0.780799	0.132597	0.550638	0.503847	0.0129794		AIF1	0.160196	0.49426	0.17337	0.708505	-0.519509	7.63736e-05
SPI1	0.437568	2.63142	0.622727	4.18168	-0.668238	8.32394e-12		CDKN1A	0.307541	1.44947	0.154696	0.971783	0.57682	0.0129794		FCER1G	0.126328	0.419247	0.145219	0.574359	-0.454152	2.46459e-05
ABI3	0.358209	2.11001	0.554545	3.57192	-0.759452	7.99537e-12		HSP90AA1	0.596066	3.32851	0.40884	2.45637	0.438347	0.0144812		SLC2A5	0.274654	1.04233	0.283686	1.31207	-0.332038	2.36063e-06
HSPA5	0.226793	1.46977	0.447727	2.81714	-0.938642	1.37156e-12		APOC1	0.207869	0.565614	0.0662983	0.246653	1.19734	0.0181848		TNFRSF1A	0.341633	1.3784	0.346864	1.6353	-0.24656	1.20833e-06
C3	0.328722	1.85002	0.55	3.38741	-0.872637	9.60433e-14		CELF1	0.297705	0.687909	0.143646	0.537487	0.355988	0.0222456		HERPUD1	0.321776	1.56635	0.330046	1.84586	-0.236882	6.75276e-07
C1QC	0.605752	5.3203	0.822727	8.09946	-0.606318	5.10723e-19		SCARB2	0.185574	0.374631	0.0497238	0.185046	1.01759	0.0237023		HDAC4	0.219366	0.872712	0.242236	1.09611	-0.328817	1.94112e-09
BIN1	0.476156	4.03059	0.777273	10.2534	-1.34704	2.34342e-43		HAVCR2	0.262951	0.58811	0.116022	0.446706	0.396761	0.0262801		TGFBR1	0.19527	0.628885	0.220754	0.936137	-0.573924	2.07e-12
								HERPUD1	0.333115	1.08246	0.187845	0.816405	0.406962	0.0324108		FAM157C	0.090183	0.246946	0.127215	0.493549	-0.998998	3.09525e-14
								TMEM119	0.56459	2.94447	0.596685	4.42018	-0.586095	0.00640697		NCK2	0.174654	0.614687	0.220631	0.938498	-0.610501	1.47106e-24
								TLR2	0.380984	1.53586	0.497238	3.44314	-1.16468	0.000104296		CTSB	0.142615	0.418791	0.189656	0.825276	-0.978647	4.5417e-26
								C1QB	0.757377	5.93801	0.762431	8.32883	-0.488134	2.04008e-05		FKBP5	0.27693	1.52055	0.33156	1.83326	-0.269824	8.8484e-29
								ABI3	0.468197	1.78431	0.558011	3.97429	-1.15533	1.12532e-05		SPI1	0.449264	2.35503	0.480912	2.85999	-0.280264	9.44752e-30
								CD14	0.386885	1.58054	0.541436	4.03452	-1.35197	6.35336e-07		HSPA5	0.287684	1.64344	0.335857	1.97978	-0.268619	4.64151e-30
								CSF1R	0.824918	10.2742	0.895028	15.9306	-0.632777	7.27005e-11		TMEM119	0.455868	2.75905	0.507099	3.2925	-0.255012	3.53225e-32
																XBP1	0.124096	0.428704	0.183395	0.766803	-0.838875	8.13394e-33
																TGFB1	0.439982	2.29113	0.488768	2.86719	-0.323578	2.38489e-41
																C3	0.426328	2.33605	0.49597	3.12458	-0.419592	2.62269e-73
																BIN1	0.562517	4.73572	0.663243	6.06675	-0.357339	6.04969e-106
																ABI3	0.398617	2.07826	0.479561	3.02163	-0.539956	8.24715e-114
																CD14	0.288264	1.39983	0.385654	2.45596	-0.811035	2.77381e-117
																C1QA	0.581258	4.13411	0.663202	5.17586	-0.32422	1.97676e-140
																C1QC	0.633378	4.92008	0.719383	6.39194	-0.377572	2.43525e-174

### Sheet: AST_pathology
Ab+_AT8+vAT8-_	pctExp(AD_A+_T+)	aveExp(AD_A+_T+)	pctExp(AD_A+_T-)	aveExp(AD_A+_T-)	Ab+_AT8+vAT8-_log2foldchange	Ab+_AT8+vAT8-_pval_adj(byScanpy)		Ab-, AT8+vsAT8-_	pctExp(AD_A-_T+)	aveExp(AD_A-_T+)	pctExp(AD_A-_T-)	aveExp(AD_A-_T-)	Ab-, AT8+vsAT8-_log2foldchange	Ab-, AT8+vsAT8-_pval_adj(byScanpy)		AT8+_Ab+vsAb-_	pctExp(AD_A+_T+)	aveExp(AD_A+_T+)	pctExp(AD_A-_T+)	aveExp(AD_A-_T+)	AT8+_Ab+vsAb-_log2foldchange	AT8+_Ab+vsAb-_pval_adj(byScanpy)		AT8-_Ab+vsAb-_	pctExp(AD_A+_T-)	aveExp(AD_A+_T-)	pctExp(AD_A-_T-)	aveExp(AD_A-_T-)	AT8-_Ab+vsAb-_log2foldchange	AT8-_Ab+vsAb-_pval_adj(byScanpy)		Ab+/AT8+vsAb-/AT8-_	pctExp(AD_A+_T+)	aveExp(AD_A+_T+)	pctExp(AD_A-_T-)	aveExp(AD_A-_T-)	Ab+/AT8+vsAb-/AT8-_log2foldchange	Ab+/AT8+vsAb-/AT8-_pval_adj(byScanpy)
APOE	0.964052	33.8587	0.895655	28.4157	0.252842	1.23707e-10		PLD3	0.532195	2.24293	0.328411	1.20338	0.898293	8.94198e-89		VIM	0.831699	11.5753	0.821772	9.98552	0.213145	0.00284089		PDGFRB	0.368782	2.03974	0.342898	1.48192	0.460917	4.53374e-06		APOE	0.964052	33.8587	0.903528	26.4918	0.353984	1.05587e-21
MAPT	0.633987	4.12681	0.461978	3.05643	0.43318	9.37461e-10		APOE	0.956599	33.5914	0.903528	26.4918	0.342545	8.94198e-89		SERPINA3	0.437908	6.2186	0.381003	4.32146	0.525072	0.0151851		FKBP5	0.218411	1.05831	0.192578	0.769163	0.460405	0.00577594		CLU	0.558824	3.16004	0.438468	2.11698	0.577935	4.1837e-09
FERMT2	0.392157	1.56848	0.243854	0.91462	0.778118	1.0641e-07		TSPOAP1	0.480256	1.94258	0.283041	1.00857	0.945661	5.24774e-82		S100B	0.486928	2.28404	0.565991	2.87724	-0.333097	0.0207844		CTSD	0.487136	3.46109	0.495686	2.64945	0.38553	0.0189491		PLD3	0.465686	1.99703	0.328411	1.20338	0.730762	6.58812e-09
CLU	0.558824	3.16004	0.413093	2.27722	0.47267	2.32871e-07		PDGFRB	0.535041	2.46785	0.342898	1.48192	0.735791	6.78108e-77		SCARB2	0.264706	0.753898	0.364995	0.950592	-0.334456	0.0151851		HDAC4	0.376787	1.94434	0.373353	1.52131	0.353961	0.0230939		PDGFRB	0.46732	2.19902	0.342898	1.48192	0.569393	3.53132e-08
TSPOAP1	0.400327	1.69383	0.25586	1.0935	0.631339	2.71059e-07		FERMT2	0.479545	1.77479	0.311456	1.09012	0.703169	1.24086e-53		HSPA5	0.509804	2.98168	0.61793	3.72578	-0.321419	0.00196531		EPDR1	0.0963408	0.249675	0.132592	0.293198	-0.231824	0.00375348		TSPOAP1	0.400327	1.69383	0.283041	1.00857	0.747977	7.80595e-08
SNX5	0.315359	0.977043	0.184105	0.636332	0.618642	1.65468e-05		PTK2B	0.338314	0.990819	0.167897	0.472007	1.06981	7.75493e-52		AQP4	0.736928	9.28278	0.817858	11.4285	-0.300009	2.88401e-06		ADAM17	0.0854774	0.204779	0.122398	0.267579	-0.385901	0.00272253		MAPT	0.633987	4.12681	0.510581	3.12833	0.399634	1.89678e-07
PLD3	0.465686	1.99703	0.333333	1.5549	0.36103	0.000123128		ITGAV	0.548203	2.42078	0.401318	1.73868	0.477484	6.78583e-42										HSP90B1	0.084048	0.223366	0.123771	0.290518	-0.37922	0.00103328		WFS1	0.642157	4.06973	0.523651	3.23586	0.330784	1.03365e-06
SPRED2	0.349673	1.20519	0.231275	0.902992	0.416471	0.000294856		MAPT	0.655639	4.14247	0.510581	3.12833	0.405098	8.83719e-42										BACE1	0.153802	0.487343	0.19803	0.562307	-0.206421	0.000595417		SPRED2	0.349673	1.20519	0.230309	0.764545	0.656583	2.591e-06
CD82	0.392157	1.43713	0.27187	1.08881	0.400439	0.000421334		SPRED2	0.384916	1.13301	0.230309	0.764545	0.567482	1.25786e-38										CD63	0.171241	0.584206	0.231918	0.703115	-0.267285	3.99652e-07		PTK2B	0.271242	0.893217	0.167897	0.472007	0.920201	5.16605e-05
PTK2B	0.271242	0.893217	0.162664	0.58841	0.602187	0.000526844		TPCN1	0.557453	2.90487	0.423788	2.19764	0.402519	8.89409e-35										SCARB2	0.163236	0.522651	0.224299	0.611492	-0.226486	2.57946e-07		FERMT2	0.392157	1.56848	0.311456	1.09012	0.524882	0.000927955
CELF1	0.271242	0.680294	0.160663	0.503055	0.435444	0.000526844		SCARB2	0.364995	0.950592	0.224299	0.611492	0.636491	1.45312e-33										FERMT2	0.243854	0.91462	0.311456	1.09012	-0.253236	1.43822e-08		LGALS3	0.222222	0.577871	0.139481	0.372069	0.635176	0.00374821
SCARB2	0.264706	0.753898	0.163236	0.522651	0.528522	0.00134881		WFS1	0.657417	3.97898	0.523651	3.23586	0.29825	2.37867e-29										ITGB8	0.309605	1.36392	0.392626	1.66128	-0.284535	6.46545e-13		NFIC	0.400327	1.60799	0.320814	1.20747	0.413266	0.00440514
WWOX	0.308824	0.99046	0.207833	0.734361	0.43161	0.00179097		TMEM259	0.562433	2.85347	0.439627	2.26503	0.333186	8.32743e-28										HSP90AA1	0.642367	7.61175	0.722561	10.4282	-0.454191	1.30144e-13		CD82	0.392157	1.43713	0.311971	1.10067	0.384813	0.0055339
GLB1	0.251634	0.653203	0.152659	0.45191	0.531497	0.00213807		CD82	0.439701	1.47339	0.311971	1.10067	0.420767	1.11989e-27										LDLR	0.254145	1.53447	0.33925	2.01078	-0.390012	5.15727e-14		SNX5	0.315359	0.977043	0.240181	0.71891	0.44261	0.00616178
LGALS3	0.222222	0.577871	0.124357	0.43258	0.417782	0.00281963		NFIC	0.450729	1.45235	0.320814	1.20747	0.266395	1.26388e-24										CTSH	0.160663	0.573243	0.255569	0.918178	-0.679627	2.20307e-19		HDAC4	0.455882	1.81325	0.373353	1.52131	0.253262	0.0070493
SLC2A4RG	0.184641	0.393015	0.0917667	0.238346	0.721527	0.00305362		GLB1	0.309498	0.631957	0.191913	0.454657	0.475047	2.09008e-23										CD44	0.186392	0.827953	0.299266	1.34758	-0.702755	9.78856e-27		ITGAV	0.470588	2.08893	0.401318	1.73868	0.264777	0.0115521
CCDC6	0.269608	0.755083	0.170955	0.589249	0.357759	0.00358522		CELF1	0.323372	0.706166	0.207258	0.507696	0.476041	5.44299e-23										AQP4	0.665809	8.32394	0.741683	10.3456	-0.313676	1.50106e-34		LPP	0.336601	1.11626	0.267738	0.835418	0.418099	0.0129659
SNX27	0.27451	0.942195	0.192396	0.705646	0.417081	0.0173239		CLU	0.568837	2.54128	0.438468	2.11698	0.263547	7.76671e-23										S100B	0.369354	2.28714	0.541722	3.77198	-0.721781	1.78171e-77		CELF1	0.271242	0.680294	0.207258	0.507696	0.422193	0.0327623
APH1B	0.183007	0.369127	0.105489	0.289473	0.350691	0.0228571		LPP	0.37958	1.03022	0.267738	0.835418	0.302376	1.81641e-19																		FKBP5	0.264706	0.92996	0.192578	0.769163	0.27388	0.0372805
ATF6	0.194444	0.44094	0.116638	0.357261	0.303604	0.0232244		CCDC6	0.314479	0.772537	0.205928	0.577964	0.418624	2.14282e-19																		ANKH	0.20098	0.531412	0.135253	0.371051	0.518213	0.0372805
BACE1	0.232026	0.62041	0.153802	0.487343	0.348286	0.0241099		LGALS3	0.244753	0.521622	0.139481	0.372069	0.487431	8.42581e-19																		CCDC6	0.269608	0.755083	0.205928	0.577964	0.385654	0.0437013
ZFP36L1	0.795752	13.7121	0.804746	18.3541	-0.420654	0.000375905		NUMB	0.339025	0.821924	0.23091	0.669487	0.295951	7.42723e-18																		SNX27	0.27451	0.942195	0.214856	0.666658	0.499077	0.0479188
HSPA5	0.509804	2.98168	0.547742	5.21842	-0.807487	0.000231839		XAF1	0.220562	0.40552	0.124458	0.27079	0.582599	3.7579e-16																		SLC24A4	0.120915	0.314667	0.230373	0.807433	-1.35952	1.60676e-05
HSP90AA1	0.612745	4.64424	0.642367	7.61175	-0.712785	2.89255e-07		APH1B	0.23408	0.413712	0.138001	0.285662	0.534316	5.01374e-16																		HSPA5	0.509804	2.98168	0.575074	4.565	-0.614489	7.09109e-06
SERPINA3	0.437908	6.2186	0.598914	11.6321	-0.903455	1.50908e-12		ANKH	0.231234	0.515233	0.135253	0.371051	0.473607	1.25577e-15																		S100B	0.486928	2.28404	0.541722	3.77198	-0.723733	1.39515e-07
								SNX5	0.340448	0.854945	0.240181	0.71891	0.25002	1.59278e-15																		ZFP36L1	0.795752	13.7121	0.834335	18.4438	-0.427695	1.35546e-07
								SLC2A4RG	0.219851	0.425034	0.128686	0.265392	0.679453	3.85053e-15																		CD44	0.138889	0.476235	0.299266	1.34758	-1.50063	3.51482e-11
								SNX27	0.310921	0.818434	0.214856	0.666658	0.295918	8.67428e-15																		SERPINA3	0.437908	6.2186	0.578808	12.1405	-0.965163	3.06145e-11
								KAT8	0.265386	0.538544	0.177448	0.468158	0.202067	2.00506e-12																		HSP90AA1	0.612745	4.64424	0.722561	10.4282	-1.16698	3.08123e-20
								ITGB1	0.267876	0.646301	0.186891	0.546668	0.241541	6.48217e-11
								ATF6	0.225543	0.496613	0.150556	0.373528	0.410904	9.81326e-10
								NR4A2	0.231946	1.98236	0.160643	1.16811	0.763044	5.01039e-09
								C5	0.138029	0.186937	0.0706529	0.117676	0.667736	1.35977e-08
								AXL	0.11704	0.199506	0.053655	0.109184	0.869667	8.12625e-08
								EPDR1	0.19566	0.39812	0.132592	0.293198	0.441327	2.32146e-07
								VPS29	0.107435	0.129524	0.0550071	0.0924928	0.485803	1.1893e-05
								ADAM17	0.174671	0.309105	0.122398	0.267579	0.208129	2.95021e-05
								CD109	0.139452	0.192898	0.0928231	0.144557	0.416196	0.000128595
								VPS35	0.108502	0.141169	0.0626261	0.115597	0.288328	0.000160174
								RABEP1	0.117752	0.214339	0.0733142	0.175686	0.286899	0.000304327
								ERLIN2	0.120598	0.178922	0.0789157	0.141446	0.339073	0.000748643
								FKBP5	0.235503	0.650639	0.192578	0.769163	-0.241433	0.0115312
								ABCA1	0.472785	1.97072	0.452762	2.52901	-0.359844	0.00728995
								S100B	0.565991	2.87724	0.541722	3.77198	-0.390636	4.39699e-07
								SLC24A4	0.171469	0.400273	0.230373	0.807433	-1.01236	8.20324e-10
								CD44	0.19317	0.480725	0.299266	1.34758	-1.48709	2.25821e-30
								HSP90AA1	0.699395	5.89072	0.722561	10.4282	-0.823975	2.38367e-45
								ZFP36L1	0.790822	12.0767	0.834335	18.4438	-0.610919	2.38536e-67
								SERPINA3	0.381003	4.32146	0.578808	12.1405	-1.49023	4.18655e-122

### Sheet: OLIG_pathology
Ab+_AT8+vsAT8-_	pctExp(AD_A+_T+)	aveExp(AD_A+_T+)	pctExp(AD_A+_T-)	aveExp(AD_A+_T-)	Ab+_AT8+vsAT8-_log2foldchange	Ab+_AT8+vsAT8-_pval_adj(byScanpy)		Ab-_AT8+vsAT8-_	pctExp(AD_A-_T+)	aveExp(AD_A-_T+)	pctExp(AD_A-_T-)	aveExp(AD_A-_T-)	Ab-_AT8+vsAT8-_log2foldchange	Ab-_AT8+vsAT8-_pval_adj(byScanpy)		AT8+_Ab+vsAb-_	pctExp(AD_A+_T+)	aveExp(AD_A+_T+)	pctExp(AD_A-_T+)	aveExp(AD_A-_T+)	AT8+_Ab+vsAb-_log2foldchange	AT8+_Ab+vsAb-_pval_adj(byScanpy)		AT8-_Ab+vsAb-_	pctExp(AD_A+_T-)	aveExp(AD_A+_T-)	pctExp(AD_A-_T-)	aveExp(AD_A-_T-)	AT8-_Ab+vsAb-_log2foldchange	AT8-_Ab+vsAb-_pval_adj(byScanpy)		Ab+/AT8+vsAb-/AT8-_	pctExp(AD_A+_T+)	aveExp(AD_A+_T+)	pctExp(AD_A-_T-)	aveExp(AD_A-_T-)	Ab+/AT8+vsAb-/AT8-_log2foldchange	Ab+/AT8+vsAb-/AT8-_pval_adj(byScanpy)
PLD3	0.434024	2.02991	0.32361	1.50256	0.433997	1.83181e-06		PLD3	0.558451	2.21062	0.32951	1.24565	0.827555	4.52411e-157		ADAM17	0.123228	0.291491	0.181692	0.348249	-0.256665	0.0395435		MAPT	0.584442	4.30124	0.537926	3.38378	0.346115	4.32693e-29		MAPT	0.654308	4.86918	0.537926	3.38378	0.525041	1.61382e-17
OPALIN	0.666303	6.6712	0.561242	5.50635	0.27685	1.83181e-06		OPALIN	0.747752	8.68273	0.564718	5.80722	0.5803	1.75875e-154		CCDC6	0.123228	0.324495	0.192991	0.400234	-0.302647	0.0110465		P2RX7	0.568236	4.3438	0.558265	3.68602	0.236893	1.73948e-08		PLD3	0.434024	2.02991	0.32951	1.24565	0.704522	1.5918e-10
PTK2B	0.211559	0.696221	0.0992835	0.339724	1.03518	2.13149e-06		MAPT	0.747291	4.83808	0.537926	3.38378	0.515798	3.09205e-140		ATF6	0.137405	0.342331	0.21674	0.41451	-0.276015	0.00317452		FKBP5	0.212044	1.18696	0.176088	0.839872	0.499032	1.12339e-06		PTK2B	0.211559	0.696221	0.0913107	0.234101	1.57241	2.76385e-09
TMEM259	0.514722	2.59386	0.400887	2.12912	0.284841	8.99226e-06		OLIG2	0.645608	3.86342	0.461061	2.79872	0.465113	6.31283e-93		APH1B	0.107961	0.229641	0.187918	0.336487	-0.551174	0.00162406		OLIG2	0.4797	3.27322	0.461061	2.79872	0.225943	1.35861e-05		OPALIN	0.666303	6.6712	0.564718	5.80722	0.200099	1.61139e-05
NUMB	0.19193	0.595071	0.130331	0.405341	0.553927	0.0458378		CD82	0.535854	2.08587	0.353748	1.54649	0.431657	1.81443e-78		HSP90B1	0.10687	0.29274	0.193913	0.391737	-0.420264	0.000635256		HDAC4	0.324633	1.56146	0.311432	1.19453	0.386446	0.000738033		TMEM259	0.514722	2.59386	0.437925	2.17441	0.254478	0.000294065
P2RX7	0.564885	3.53346	0.568236	4.3438	-0.297878	0.0458378		SCARB2	0.509108	1.9133	0.331236	1.37544	0.476172	1.0632e-71		ITGB1	0.193021	0.562806	0.299055	0.673623	-0.259304	4.9904e-05		CD82	0.360287	1.8518	0.353748	1.54649	0.259937	0.0142772		HDAC4	0.379498	1.55222	0.311432	1.19453	0.377891	0.001042
SPP1	0.541985	3.91539	0.590072	5.34283	-0.448448	1.65929e-05		PTK2B	0.250173	0.61266	0.0913107	0.234101	1.38796	3.16864e-70		ADAMTS1	0.153762	0.456351	0.261932	0.569305	-0.319059	2.49026e-05		HSP90B1	0.0950188	0.255952	0.126217	0.343592	-0.424821	0.000514663		CD82	0.402399	2.03453	0.353748	1.54649	0.395703	0.00950724
HSP90AA1	0.5747	4.0513	0.609007	6.66344	-0.717883	1.90203e-07		NFIC	0.475905	1.43473	0.303148	1.13868	0.333421	4.01835e-64		TPCN1	0.254089	0.78913	0.375375	0.947804	-0.264325	1.63925e-05		CD63	0.158137	0.489709	0.202782	0.607459	-0.310862	3.62006e-07		VPS35L	0.396947	1.54739	0.340105	1.31851	0.230925	0.0112764
								ANK3	0.448236	1.34354	0.287737	1.01562	0.403681	2.36568e-58		CD63	0.173391	0.508303	0.286834	0.627257	-0.303368	1.52748e-05		LIPA	0.168202	0.511668	0.217203	0.629668	-0.299384	1.70369e-08		SORT1	0.523446	2.937	0.557017	3.62783	-0.304763	0.00376774
								HS3ST5	0.290523	0.590886	0.153195	0.372188	0.666848	1.2404e-49		ANK3	0.314068	1.13655	0.448236	1.34354	-0.241369	3.27854e-06		CD9	0.281303	1.22658	0.338386	1.40898	-0.200008	1.29954e-10		ITGAV	0.19193	0.630657	0.271897	1.05356	-0.740343	0.00017002
								ADAMTS1	0.261932	0.569305	0.144667	0.372705	0.61117	1.13706e-35		ITGAV	0.19193	0.630657	0.31335	0.818176	-0.375557	2.57356e-06		ITGAV	0.207267	0.817371	0.271897	1.05356	-0.366206	8.02982e-15		SPP1	0.541985	3.91539	0.651797	6.16933	-0.655956	1.83522e-18
								ANKH	0.330182	0.75133	0.215436	0.644468	0.221338	1.25168e-29		CTSD	0.399128	1.59314	0.53032	1.87292	-0.233415	2.57356e-06		SCARB2	0.26595	1.12594	0.331236	1.37544	-0.288757	1.4814e-15		S100B	0.440567	2.16814	0.552663	3.74688	-0.789232	4.73292e-19
								LIPA	0.331566	0.750773	0.217203	0.629668	0.253786	8.29677e-29		HSPA5	0.371865	2.02142	0.521789	2.60076	-0.363558	1.17336e-07		HSPA5	0.330945	2.11357	0.400538	2.65216	-0.327486	2.84548e-17		HSP90AA1	0.5747	4.0513	0.714159	9.69244	-1.25848	3.23253e-39
								CCDC6	0.192991	0.400234	0.0988254	0.269406	0.571061	6.57322e-24		BACE1	0.408942	1.72807	0.554761	2.13541	-0.305355	4.9376e-08		SPP1	0.590072	5.34283	0.651797	6.16933	-0.207508	3.72369e-18
								NUMB	0.252479	0.509206	0.156389	0.411136	0.308635	4.7524e-23		OLIG2	0.504907	3.15059	0.645608	3.86342	-0.294256	4.9376e-08		BACE1	0.351757	1.67534	0.432202	2.09247	-0.320759	4.39951e-24
								WWOX	0.239797	0.523544	0.154468	0.442533	0.242525	3.34414e-18		CD9	0.299891	1.15406	0.454	1.42477	-0.304005	9.43159e-09		HSP90AA1	0.609007	6.66344	0.714159	9.69244	-0.540593	1.41998e-58
								ATF6	0.21674	0.41451	0.136026	0.341207	0.280759	5.14971e-17		LIPA	0.182116	0.487538	0.331566	0.750773	-0.622861	1.44393e-09		S100B	0.404811	2.42518	0.552663	3.74688	-0.627597	2.48644e-104
								APH1B	0.187918	0.336487	0.1146	0.273097	0.301138	2.04307e-14		HSP90AA1	0.5747	4.0513	0.732073	5.50564	-0.442528	8.59944e-11
								ADAM17	0.181692	0.348249	0.115038	0.280229	0.313513	3.89038e-12		SORT1	0.523446	2.937	0.679502	3.74401	-0.350241	5.63569e-11
								CELF1	0.102144	0.170134	0.0477387	0.109902	0.630453	6.8095e-09		OPALIN	0.666303	6.6712	0.747752	8.68273	-0.380202	1.17516e-11
								GLB1	0.125432	0.186962	0.0710366	0.156332	0.258125	1.19764e-08		S100B	0.440567	2.16814	0.614941	2.93765	-0.438206	1.15546e-12
								LPP	0.137192	0.255578	0.0857335	0.201817	0.340713	7.35196e-08		SCARB2	0.302072	1.13532	0.509108	1.9133	-0.752961	4.5688e-21
								VCP	0.102605	0.172831	0.0546535	0.116669	0.566937	3.79054e-07
								SALL1	0.420106	1.23901	0.357736	1.56581	-0.337719	0.0311809
								P2RX7	0.602951	2.88375	0.558265	3.68602	-0.35412	7.59198e-06
								S100B	0.614941	2.93765	0.552663	3.74688	-0.351026	7.57192e-06
								SPP1	0.656214	4.35502	0.651797	6.16933	-0.502434	5.96367e-30
								APP	0.985013	26.9716	0.980261	30.9937	-0.200533	3.50401e-50
								HSP90AA1	0.732073	5.50564	0.714159	9.69244	-0.815948	1.44583e-53

### Sheet: exN_pathology
Ab+_AT8+vsAT8-_	pctExp(AD_A+_T+)	aveExp(AD_A+_T+)	pctExp(AD_A+_T-)	aveExp(AD_A+_T-)	Ab+_AT8+vsAT8-_log2foldchange	Ab+_AT8+vsAT8-_pval_adj(byScanpy)		Ab-_AT8+vsAT8-_	pctExp(AD_A-_T+)	aveExp(AD_A-_T+)	pctExp(AD_A-_T-)	aveExp(AD_A-_T-)	Ab-_AT8+vsAT8-_log2foldchange	Ab-_AT8+vsAT8-_pval_adj(byScanpy)		AT8+_Ab+vsAb-_	pctExp(AD_A+_T+)	aveExp(AD_A+_T+)	pctExp(AD_A-_T+)	aveExp(AD_A-_T+)	AT8+_Ab+vsAb-_log2foldchange	AT8+_Ab+vsAb-_pval_adj(byScanpy)		AT8-_Ab+vsAb-_	pctExp(AD_A+_T-)	aveExp(AD_A+_T-)	pctExp(AD_A-_T-)	aveExp(AD_A-_T-)	AT8-_Ab+vsAb-_log2foldchange	AT8-_Ab+vsAb-_pval_adj(byScanpy)		Ab+/AT8+vsAb-/AT8-_	pctExp(AD_A+_T+)	aveExp(AD_A+_T+)	pctExp(AD_A-_T-)	aveExp(AD_A-_T-)	Ab+/AT8+vsAb-/AT8-_log2foldchange	Ab+/AT8+vsAb-/AT8-_pval_adj(byScanpy)
NFIC	0.339338	1.22101	0.134773	0.644178	0.922541	4.85636e-21		HSP90AA1	0.734352	7.48981	0.626331	5.22146	0.520476	1.41933e-184		BIN1	0.747382	7.29688	0.701068	5.86392	0.315415	4.17795e-17		APP	0.975428	52.3507	0.970999	39.6299	0.40162	1.78491e-65		AGRN	0.18517	0.467685	0.0568028	0.180205	1.3759	1.46395e-22
TSPOAP1	0.470046	2.09848	0.264334	1.35983	0.625913	2.44253e-20		CDKN2D	0.408415	1.44573	0.307915	1.0397	0.475625	2.25486e-49		HDAC4	0.551739	2.96867	0.488801	2.16244	0.457154	1.31435e-13		HSP90AA1	0.64408	7.18455	0.626331	5.22146	0.460444	1.89796e-17		HDAC4	0.551739	2.96867	0.455623	2.18776	0.440363	2.78492e-22
NYAP1	0.480101	2.14105	0.269546	1.46676	0.545691	2.44253e-20		CNTNAP2	0.271195	0.680574	0.174909	0.424795	0.679986	1.87641e-40		PLEKHA1	0.412652	1.49535	0.357861	1.13678	0.395533	3.44645e-07		SORT1	0.478034	3.95011	0.515676	2.85268	0.469575	0.041359		SPRED2	0.39757	1.37714	0.288664	0.962232	0.517213	2.68731e-20
BIN1	0.747382	7.29688	0.584512	5.49857	0.408223	7.81994e-19		AGRN	0.153653	0.355214	0.0568028	0.180205	0.979048	7.68892e-39		ICA1	0.361123	1.32393	0.312435	0.885815	0.579744	8.23466e-07		WDR81	0.138496	0.619161	0.19296	0.518005	0.257349	0.0260466		TNIP1	0.465438	1.95918	0.39287	1.6009	0.29137	7.43014e-10
TMEM259	0.52744	2.78674	0.345495	1.94154	0.521378	2.99694e-17		CYB561	0.283127	0.709668	0.19436	0.497167	0.513414	2.5949e-36		TMEM259	0.52744	2.78674	0.498116	2.27309	0.293924	0.000168492		CTSD	0.355175	2.42881	0.458273	1.97033	0.301812	0.000742503		CNTNAP2	0.246753	0.607303	0.174909	0.424795	0.515649	2.92058e-08
ICA1	0.361123	1.32393	0.177215	0.815471	0.699117	4.55853e-17		CLU	0.216873	0.597813	0.137007	0.400781	0.57688	7.18974e-26		EGR1	0.39757	2.1471	0.361524	1.7093	0.328979	0.000690365		LIPA	0.0357409	0.101778	0.100305	0.177236	-0.800245	0.000507669		CLU	0.211982	0.585809	0.137007	0.400781	0.547616	3.58453e-08
SPRED2	0.39757	1.37714	0.224125	0.999753	0.462026	5.33192e-14		SPRED2	0.361838	1.13544	0.288664	0.962232	0.238798	1.58402e-22		SPRED2	0.39757	1.37714	0.361838	1.13544	0.278415	0.000742379		VPS35	0.0402085	0.118006	0.109255	0.180774	-0.61533	0.000188195		CYB561	0.258483	0.644749	0.19436	0.497167	0.375008	4.36769e-07
CELF1	0.336824	1.01592	0.16828	0.70699	0.523024	9.61633e-14		NR4A2	0.203475	0.720972	0.130657	0.554255	0.379394	1.22802e-21		PTBP1	0.223712	0.509668	0.178773	0.355804	0.518475	0.00101115		VCP	0.0469099	0.151299	0.116406	0.228678	-0.595916	0.000165181		ICA1	0.361123	1.32393	0.311666	0.945111	0.486266	6.43533e-07
APBB3	0.429828	1.61508	0.259866	1.19441	0.435302	1.49148e-13		EPDR1	0.389156	1.37095	0.327266	1.07752	0.347464	4.45551e-21		EPDR1	0.341014	1.15763	0.389156	1.37095	-0.244003	0.00126548		SLC24A4	0.0699926	0.413827	0.151858	0.35773	0.210155	2.06851e-05		ABCA7	0.113113	0.214055	0.0467023	0.104162	1.03914	1.48213e-06
BACE1	0.344365	1.14242	0.179449	0.779433	0.551597	5.96652e-13		CTSD	0.51099	2.30764	0.458273	1.97033	0.227979	1.05688e-20		SORT1	0.479682	2.26153	0.528679	2.78377	-0.299741	1.27103e-06		GLB1	0.107967	0.337163	0.19406	0.423943	-0.330427	5.89431e-06		APBB3	0.429828	1.61508	0.384419	1.38664	0.220009	9.74638e-06
TPCN1	0.292417	0.78899	0.135517	0.537938	0.552568	1.36445e-12		HS3ST1	0.123822	0.186457	0.0539527	0.117958	0.660567	1.67119e-20		HSP90AA1	0.672811	5.68361	0.734352	7.48981	-0.398123	5.11903e-24		ANK3	0.127327	0.561512	0.215861	0.72124	-0.361164	4.91379e-06		CDKN2D	0.359028	1.28809	0.307915	1.0397	0.30906	5.63049e-05
AGRN	0.18517	0.467685	0.0372301	0.162532	1.52481	2.44357e-12		ABCA7	0.114088	0.154556	0.0467023	0.104162	0.569295	5.79571e-19		SLC17A7	0.939673	26.7344	0.945468	31.9111	-0.255358	2.32394e-29		SMCR8	0.0975428	0.362334	0.20066	0.434733	-0.262808	3.50619e-08		WWOX	0.160871	0.383442	0.106205	0.261069	0.554575	8.5415e-05
CYB561	0.258483	0.644749	0.117647	0.463341	0.476665	3.25936e-10		SNX5	0.285116	0.718012	0.218261	0.577716	0.313647	1.82113e-18										JAZF1	0.0908414	0.329902	0.19606	0.456792	-0.469499	8.74674e-09		HS3ST1	0.108085	0.196111	0.0539527	0.117958	0.733398	0.00014205
PTBP1	0.223712	0.509668	0.0863738	0.327916	0.636232	4.52364e-10		SCARB2	0.247645	0.591745	0.182959	0.419737	0.49549	3.16747e-18										SCARB2	0.0759494	0.275612	0.182959	0.419737	-0.606849	4.22378e-09		ADAM17	0.232928	0.5445	0.186909	0.410511	0.40751	0.000296791
HDAC4	0.551739	2.96867	0.395383	2.42601	0.291229	1.43786e-09		CCDC6	0.47017	1.91377	0.413921	1.64849	0.215272	1.40065e-14										APBB3	0.259866	1.19441	0.384419	1.38664	-0.215293	3.24557e-09		SHARPIN	0.242983	0.640945	0.19481	0.525871	0.285491	0.000616954
SCARB2	0.207373	0.495941	0.0759494	0.275612	0.847531	1.82468e-09		BACE1	0.368641	1.137	0.310616	0.980116	0.214207	6.4261e-14										PTBP1	0.0863738	0.327916	0.19911	0.479058	-0.546873	5.64531e-10		KAT8	0.295769	0.775384	0.254013	0.668311	0.214391	0.00127379
NUMB	0.341852	0.994104	0.199553	0.833599	0.254045	3.54227e-09		SETD7	0.116914	0.229798	0.0665533	0.136585	0.750568	3.0369e-11										NUMB	0.199553	0.833599	0.322966	0.991299	-0.249968	5.33355e-10		SNX5	0.258902	0.675541	0.218261	0.577716	0.225683	0.00256693
ADAM17	0.232928	0.5445	0.105733	0.381821	0.512037	1.00388e-08		NCSTN	0.192903	0.539903	0.147907	0.344095	0.649893	1.03969e-08										BACE1	0.179449	0.779433	0.310616	0.980116	-0.330527	1.28129e-11		PSEN2	0.239212	0.561176	0.20061	0.474234	0.242853	0.0060674
SHARPIN	0.242983	0.640945	0.119881	0.526816	0.282902	1.5204e-07		COX7C	0.105192	0.25564	0.0658033	0.149539	0.773594	2.24628e-07										ITGB8	0.095309	0.431602	0.220161	0.594031	-0.460837	7.61552e-12		SETD7	0.105153	0.201486	0.0665533	0.136585	0.560879	0.00909915
JAZF1	0.206535	0.477071	0.0908414	0.329902	0.532166	2.34728e-07		RABEP1	0.159828	0.317094	0.119706	0.249626	0.345144	3.65608e-07										ICA1	0.177215	0.815471	0.311666	0.945111	-0.21285	7.54597e-12		BACE1	0.344365	1.14242	0.310616	0.980116	0.221071	0.0114245
GLB1	0.222874	0.440226	0.107967	0.337163	0.3848	4.00848e-07		HSP90B1	0.177622	0.335744	0.136307	0.286375	0.229456	3.93798e-07										IL34	0.163068	0.750123	0.305665	0.947171	-0.336497	6.97391e-14		ATF6	0.207792	0.435404	0.173509	0.364938	0.254703	0.0176637
SMCR8	0.210725	0.459413	0.0975428	0.362334	0.34247	6.79458e-07		SNX17	0.158677	0.282551	0.120156	0.232405	0.281871	1.35558e-06										SLC17A7	0.890544	27.5299	0.910846	31.9877	-0.216517	4.10231e-18		APH1B	0.154168	0.285813	0.118306	0.243317	0.232232	0.0186199
ATF6	0.207792	0.435404	0.104244	0.344463	0.338006	6.80987e-06		VPS29	0.112309	0.186388	0.079854	0.155095	0.265162	5.74122e-05										CELF1	0.16828	0.70699	0.327766	1.01785	-0.525767	2.64962e-18		ACE	0.103058	0.218289	0.0721036	0.15316	0.511199	0.0414837
CLU	0.211982	0.585809	0.107223	0.47468	0.303474	7.26891e-06		PTBP1	0.178773	0.355804	0.19911	0.479058	-0.429115	0.000679267										TMEM259	0.345495	1.94154	0.503475	2.62092	-0.432877	1.26175e-18		RABEP1	0.149979	0.330635	0.119706	0.249626	0.405474	0.0414837
NCSTN	0.163385	0.444143	0.0752048	0.299846	0.566801	0.000101465		IL34	0.291082	0.76012	0.305665	0.947171	-0.317397	0.000105985										TPCN1	0.135517	0.537938	0.297265	0.878398	-0.707436	5.16939e-20		SLC24A4	0.11018	0.270909	0.151858	0.35773	-0.401066	0.0068969
VCP	0.128194	0.221169	0.0469099	0.151299	0.547749	0.000273087		TMEM259	0.498116	2.27309	0.503475	2.62092	-0.205422	0.000105985										MAPT	0.688757	7.68242	0.80214	9.32802	-0.28001	5.16939e-20		ITGB8	0.170926	0.495398	0.220161	0.594031	-0.26195	0.0004136
WWOX	0.160871	0.383442	0.0796724	0.314651	0.285254	0.000477694		TPCN1	0.28229	0.666323	0.297265	0.878398	-0.398654	4.33607e-05										PTK2B	0.612063	5.76125	0.699985	7.7457	-0.427013	2.27959e-20		IL34	0.253456	0.708946	0.305665	0.947171	-0.417949	4.7595e-06
ABCA7	0.113113	0.214055	0.0372301	0.120641	0.827261	0.000675311		ITGB8	0.181913	0.495354	0.220161	0.594031	-0.262079	2.02756e-08										TSPOAP1	0.264334	1.35983	0.438322	1.8721	-0.461228	3.03811e-21		SORT1	0.479682	2.26153	0.515676	2.85268	-0.335018	4.00795e-07
DEDD	0.136992	0.246842	0.0610573	0.196664	0.327854	0.00096967		DOC2A	0.445782	1.78101	0.473574	2.29999	-0.368927	6.29839e-19										SMAD3	0.185406	0.820722	0.350918	1.3913	-0.761469	1.17482e-21		SMAD3	0.276917	0.821802	0.350918	1.3913	-0.759571	1.17956e-13
SETD7	0.105153	0.201486	0.0364855	0.129472	0.638038	0.00246712		SLC24A4	0.0769311	0.162336	0.151858	0.35773	-1.13989	6.21304e-25										NYAP1	0.269546	1.46676	0.455673	2.03886	-0.475135	5.01974e-23		DOC2A	0.402178	1.63554	0.473574	2.29999	-0.491861	1.04103e-14
LIPA	0.103058	0.150367	0.0357409	0.101778	0.563063	0.00311201		SMAD3	0.271719	0.740708	0.350918	1.3913	-0.909457	8.02782e-52										DOC2A	0.298585	1.56368	0.473574	2.29999	-0.556682	3.94849e-23		SLC17A7	0.939673	26.7344	0.910846	31.9877	-0.258817	1.33836e-42
RABEP1	0.149979	0.330635	0.0811616	0.266596	0.310588	0.00324613		PTK2B	0.673017	5.61652	0.699985	7.7457	-0.463721	3.52656e-96										NFIC	0.134773	0.644178	0.324716	1.14606	-0.831158	9.33695e-27		PTK2B	0.670297	5.27938	0.699985	7.7457	-0.553027	1.20944e-44
ACE	0.103058	0.218289	0.0409531	0.144469	0.595478	0.00707477		BIN1	0.701068	5.86392	0.744187	7.78083	-0.408058	1.60277e-108										BIN1	0.584512	5.49857	0.744187	7.78083	-0.500867	7.97642e-39		NPTX1	0.671135	8.09533	0.744137	13.0241	-0.68602	1.24302e-84
CCDC6	0.441977	1.77134	0.340283	2.15852	-0.285205	0.0367236		NPTX1	0.614088	7.25567	0.744137	13.0241	-0.844001	0										NPTX1	0.565897	7.2066	0.744137	13.0241	-0.85379	3.39168e-80
HSP90AA1	0.672811	5.68361	0.64408	7.18455	-0.33809	0.000117033
SORT1	0.479682	2.26153	0.478034	3.95011	-0.804593	4.50772e-06
APP	0.971512	43.5732	0.975428	52.3507	-0.264768	2.44253e-20

### Sheet: inhN_pathology
Ab+_AT8+vsAT8-_	pctExp(AD_A+_T+)	aveExp(AD_A+_T+)	pctExp(AD_A+_T-)	aveExp(AD_A+_T-)	Ab+_AT8+vsAT8-_log2foldchange	Ab+_AT8+vsAT8-_pval_adj(byScanpy)		Ab-_AT8+vsAT8-_	pctExp(AD_A-_T+)	aveExp(AD_A-_T+)	pctExp(AD_A-_T-)	aveExp(AD_A-_T-)	Ab-_AT8+vsAT8-_log2foldchange	Ab-_AT8+vsAT8-_pval_adj(byScanpy)		AT8+_Ab+vsAb-_	pctExp(AD_A+_T+)	aveExp(AD_A+_T+)	pctExp(AD_A-_T+)	aveExp(AD_A-_T+)	AT8+_Ab+vsAb-_log2foldchange	AT8+_Ab+vsAb-_pval_adj(byScanpy)		AT8-_Ab+vsAb-_	pctExp(AD_A+_T-)	aveExp(AD_A+_T-)	pctExp(AD_A-_T-)	aveExp(AD_A-_T-)	AT8-_Ab+vsAb-_log2foldchange	AT8-_Ab+vsAb-_pval_adj(byScanpy)		Ab+/AT8+vsAb-/AT8-_	pctExp(AD_A+_T+)	aveExp(AD_A+_T+)	pctExp(AD_A-_T-)	aveExp(AD_A-_T-)	Ab+/AT8+vsAb-/AT8-_log2foldchange	Ab+/AT8+vsAb-/AT8-_pval_adj(byScanpy)
TMEM259	0.632159	4.3201	0.402299	2.28328	0.919958	8.91968e-05		SCARB2	0.33791	0.837427	0.168238	0.614293	0.447036	3.30704e-14		PLD3	0.781938	6.90861	0.817313	7.93818	-0.200412	0.040243										ICA1	0.464758	2.24569	0.294293	1.41566	0.665677	1.03121e-05
ICA1	0.464758	2.24569	0.258621	1.19218	0.91355	0.00911425		TPCN1	0.38209	1.08321	0.212407	0.892359	0.279611	8.34e-13		SCARB2	0.229075	0.588354	0.33791	0.837427	-0.50928	0.040243										TMEM259	0.632159	4.3201	0.519107	3.27629	0.398999	0.000357289
HSP90AA1	0.687225	6.04495	0.724138	9.41093	-0.638606	0.0290567		NYAP1	0.52	2.08806	0.341935	1.72613	0.274624	8.34e-13		HSPA5	0.572687	3.48771	0.692537	4.39129	-0.332364	0.0034793										TSPOAP1	0.475771	2.00474	0.321588	1.61042	0.315973	0.000364254
								CYB561	0.284179	0.656187	0.129032	0.448799	0.548039	1.09409e-12		HSP90AA1	0.687225	6.04495	0.781493	7.89165	-0.384596	0.000180271										BIN1	0.801762	8.55036	0.706203	6.84065	0.321853	0.000798207
								NFIC	0.41791	1.41027	0.247146	1.19793	0.235433	1.14793e-12																		NFIC	0.38326	1.47687	0.247146	1.19793	0.302004	0.00141594
								TMEM259	0.653731	4.14154	0.519107	3.27629	0.338102	6.19272e-12																		PTBP1	0.292952	0.861206	0.163275	0.647576	0.41131	0.00141594
								CTSD	0.562388	2.39079	0.391563	2.07556	0.203992	2.19103e-10																		NYAP1	0.469163	1.98791	0.341935	1.72613	0.203715	0.0102292
								GLB1	0.31403	0.750353	0.168734	0.589813	0.347313	2.68506e-10																		NUMB	0.35022	1.21351	0.236228	0.9431	0.363704	0.0102635
								EPDR1	0.383881	1.18484	0.235236	0.982517	0.270134	1.58865e-09																		CYB561	0.23348	0.691198	0.129032	0.448799	0.62303	0.0108678
								MAF	0.332537	0.996441	0.197519	0.867199	0.200421	1.70375e-08																		CNTNAP2	0.488987	2.44033	0.363275	2.10155	0.215622	0.0178698
								ATF6	0.244179	0.484775	0.123573	0.38659	0.32651	6.54484e-08																		SPRED2	0.422907	1.64201	0.305707	1.42144	0.208113	0.0180436
								ANK3	0.292537	0.719735	0.169231	0.601177	0.259677	1.16284e-07																		TPCN1	0.314978	1.05636	0.212407	0.892359	0.243411	0.0244989
								WWOX	0.253134	0.585541	0.134491	0.444797	0.396625	1.43507e-07																		ATF6	0.213656	0.566999	0.123573	0.38659	0.552542	0.0377448
								HSP90B1	0.214328	0.476944	0.107692	0.346854	0.459491	1.16724e-06																		WWOX	0.222467	0.672131	0.134491	0.444797	0.595596	0.0382038
								RABEP1	0.180896	0.329323	0.0774194	0.250056	0.39725	1.62698e-06																		GLB1	0.262115	0.765246	0.168734	0.589813	0.375668	0.0417031
								PTK2B	0.307463	1.13455	0.2134	1.3716	-0.273739	0.000830193																		BACE1	0.38326	1.42369	0.285856	1.1943	0.253469	0.0446438
								COX7C	0.116418	0.211664	0.0456576	0.149448	0.502128	0.00111814																		HSP90AA1	0.687225	6.04495	0.666501	8.22688	-0.444614	0.0279599
								LIPA	0.105672	0.15527	0.0441687	0.122737	0.339208	0.00540018																		HSPA5	0.572687	3.48771	0.583623	4.78304	-0.455645	0.0102292
								ADIPOR1	0.36597	0.942846	0.268486	1.14293	-0.27764	0.00669038
								WDR12	0.111642	0.173612	0.0521092	0.148583	0.224594	0.00750282
								LDLR	0.256716	0.75375	0.187097	0.941867	-0.321437	0.0156224
								SMAD2	0.100299	0.189879	0.0486352	0.160956	0.238415	0.0214698
