## Supplemental tables 1-13 for "Spatial proximity to AD pathology defines cell-type and genotype-specific characteristics in human AD hippocampus": TABLE_S11_MG_Abeta_eQTL_TABLE.xlsx

### Sheet: Sheet1
Gene+SNP	HipMerfish_AbetaHigh_p-value	HipMerfish_AbetaHigh_beta	HipMerfish_AbetaLow_p-value	HipMerfish_AbetaLow_beta	Fujita2024_AbetaHigh_p-value	Fujita2024_AbetaHigh_beta	Fujita2024_AbetaLow_p-value	Fujita2024_AbetaLow_beta	sig_cate	Gene	eQTL_anno
MS4A4A:rs56867267_G_A	0.597779	-0.38214	0.00262931	-1.07698	0.312974	-0.128516	0.0180926	-0.410159	AbetaLow	MS4A4A	upstream_gene_variant
NFIC:rs111892488_C_T	0.0622866	1.33346	0.0433398	0.882627	0.569442	0.0536519	0.00875989	0.324997	AbetaLow	NFIC	intron_variant
ARHGAP45:rs11878920_G_C	0.686601	0.34423	0.0420369	1.10712	0.724616	-0.0286396	0.0413587	-0.233657	AbetaLow	ARHGAP45	intron_variant
RABEP1:rs61315404_T_C	0.4254	0.502131	0.0464629	0.677193	0.198905	-0.126721	0.0342206	-0.285133	AbetaLow	RABEP1	intron_variant
MS4A4A:rs3758865_C_G	0.597779	-0.38214	0.00189959	-1.08773	0.372974	-0.106728	0.0385782	-0.370448	AbetaLow	MS4A4A	upstream_gene_variant
RABEP1:rs2987_A_G	0.4254	0.502131	0.00679703	0.740944	0.198905	-0.126721	0.0342206	-0.285133	AbetaLow	RABEP1	intron_variant
RABEP1:rs144719810_A_G	0.722676	0.1965	0.0180698	0.665114	0.166477	-0.13623	0.0114422	-0.340262	AbetaLow	RABEP1	upstream_gene_variant
RABEP1:rs11078555_C_T	0.4254	0.502131	0.00679703	0.740944	0.161765	-0.139122	0.0139275	-0.331159	AbetaLow	RABEP1	upstream_gene_variant
RABEP1:rs11650492_C_A	0.4254	0.502131	0.00679703	0.740944	0.198905	-0.126721	0.0342206	-0.285133	AbetaLow	RABEP1	intron_variant
RABEP1:rs11652389_C_T	0.0902392	1.06062	0.000681073	0.964433	0.198905	-0.126721	0.0342206	-0.285133	AbetaLow	RABEP1	intron_variant
RABEP1:rs62075129_T_G	0.4254	0.502131	0.0179245	0.620513	0.247371	-0.114371	0.00562892	-0.364334	AbetaLow	RABEP1	intron_variant
RABEP1:rs8064994_A_G	0.4254	0.502131	0.00679703	0.740944	0.198905	-0.126721	0.0342206	-0.285133	AbetaLow	RABEP1	intron_variant
NFIC:rs35533339_C_T	0.0622866	1.33346	0.0433398	0.882627	0.757257	0.0289408	0.00766044	0.325203	AbetaLow	NFIC	intron_variant
MS4A4A:rs12275496_A_G	0.597779	-0.38214	0.00189959	-1.08773	0.236484	-0.141725	0.0291283	-0.386537	AbetaLow	MS4A4A	intron_variant
EPDR1:rs2722366_A_C	0.0900702	0.972234	0.0489951	0.936882	0.145332	-0.122192	0.0472175	-0.239412	AbetaLow	EPDR1	intron_variant
CTSH:rs13345_C_T	0.462563	0.528872	0.0271106	1.47824	0.160853	0.140856	0.0448969	-0.314477	AbetaLow	CTSH	missense_variant,NMD_transcript_variant
CNTNAP2:rs802008_T_C	0.0629959	-1.24537	0.0457236	-0.981102	0.784089	-0.03011	0.0456696	-0.293728	AbetaLow	CNTNAP2	intron_variant
MS4A4A:rs58589035_T_C	0.597779	-0.38214	0.00189959	-1.08773	0.560407	-0.0710304	0.0401541	-0.367669	AbetaLow	MS4A4A	upstream_gene_variant
NFIC:rs4806936_C_T	0.0622866	1.33346	0.0433398	0.882627	0.539652	0.0570441	0.00476449	0.343345	AbetaLow	NFIC	intron_variant
RABEP1:rs9911776_C_T	0.4254	0.502131	0.00898925	0.781673	0.926761	-0.00872537	0.0250139	-0.291795	AbetaLow	RABEP1	intron_variant
ABCA1:rs2777801_C_A	0.29633	-0.532865	0.0415845	-0.864643	0.31959	-0.122969	0.0422388	0.351472	AbetaLow	ABCA1	intron_variant
WWOX:rs7192129_C_T	0.467941	-0.517402	0.0466551	0.738346	0.883695	-0.013638	0.0274024	-0.284748	AbetaLow	WWOX	intron_variant
NFIC:rs12462357_G_A	0.0622866	1.33346	0.0433398	0.882627	0.582973	0.0509814	0.00657177	0.326499	AbetaLow	NFIC	intron_variant
CNTNAP2:rs12540655_G_C	0.239737	0.857071	0.0240614	1.20497	0.285821	-0.131908	0.0429791	0.328042	AbetaLow	CNTNAP2	intron_variant
NFIC:rs34236302_T_C	0.0622866	1.33346	0.0433398	0.882627	0.496137	0.0632344	0.00416189	0.344289	AbetaLow	NFIC	intron_variant
RABEP1:rs35166593_A_G	0.0559776	-1.42216	0.0221315	-0.893344	0.171873	-0.144274	0.0282876	0.302827	AbetaLow	RABEP1	intron_variant
RABEP1:rs11650938_A_G	0.4254	0.502131	0.00679703	0.740944	0.198905	-0.126721	0.0342206	-0.285133	AbetaLow	RABEP1	intron_variant
NFIC:rs62130566_T_C	0.0622866	1.33346	0.0433398	0.882627	0.539652	0.0570441	0.00657177	0.326499	AbetaLow	NFIC	intron_variant
RASGEF1C:rs12516993_A_G	0.159529	1.30943	0.0356611	1.1745	0.925145	0.0105647	0.0107932	0.444455	AbetaLow	RASGEF1C	intron_variant
RABEP1:rs7219327_G_T	0.4254	0.502131	0.00679703	0.740944	0.198905	-0.126721	0.0342206	-0.285133	AbetaLow	RABEP1	intron_variant
RABEP1:rs11867426_C_T	0.4254	0.502131	0.00679703	0.740944	0.198905	-0.126721	0.0332058	-0.280948	AbetaLow	RABEP1	intron_variant
ARHGAP45:rs11879091_C_T	0.686601	0.34423	0.0420369	1.10712	0.724616	-0.0286396	0.0413587	-0.233657	AbetaLow	ARHGAP45	intron_variant
RABEP1:rs58218791_C_G	0.4254	0.502131	0.00679703	0.740944	0.198905	-0.126721	0.0342206	-0.285133	AbetaLow	RABEP1	intron_variant
SETD7:rs2592964_T_G	0.0566795	0.883679	0.0281336	-0.549434	0.128935	0.143329	0.042728	0.257781	AbetaLow	SETD7	intron_variant
NFIC:rs2302220_C_G	0.0622866	1.33346	0.0433398	0.882627	0.383488	0.0815214	0.00560501	0.336484	AbetaLow	NFIC	intron_variant
RABEP1:rs34494905_C_T	0.4254	0.502131	0.0464629	0.677193	0.235691	-0.116965	0.0313037	-0.290043	AbetaLow	RABEP1	intron_variant
RABEP1:rs7214629_G_A	0.4254	0.502131	0.00679703	0.740944	0.212854	-0.12398	0.0342206	-0.285133	AbetaLow	RABEP1	intron_variant
MS4A4A:rs7116516_G_A	0.597779	-0.38214	0.00189959	-1.08773	0.279241	-0.129989	0.0385782	-0.370448	AbetaLow	MS4A4A	intron_variant
RABEP1:rs62075130_C_T	0.4254	0.502131	0.00679703	0.740944	0.198905	-0.126721	0.0342206	-0.285133	AbetaLow	RABEP1	intron_variant
RABEP1:rs8081811_G_A	0.4254	0.502131	0.00679703	0.740944	0.198905	-0.126721	0.0342206	-0.285133	AbetaLow	RABEP1	intron_variant
RABEP1:rs11652949_C_T	0.4254	0.502131	0.00679703	0.740944	0.249512	-0.115631	0.0139275	-0.331159	AbetaLow	RABEP1	intron_variant
RABEP1:rs56748642_C_T	0.4254	0.502131	0.00679703	0.740944	0.198905	-0.126721	0.0342206	-0.285133	AbetaLow	RABEP1	intron_variant
MS4A4A:rs55715159_A_C	0.597779	-0.38214	0.00189959	-1.08773	0.372974	-0.106728	0.0292476	-0.394737	AbetaLow	MS4A4A	upstream_gene_variant
ABCA1:rs2777799_G_A	0.29633	-0.532865	0.0415845	-0.864643	0.336295	-0.122182	0.0411068	0.356814	AbetaLow	ABCA1	intron_variant
NFIC:rs11085019_C_A	0.0622866	1.33346	0.0433398	0.882627	0.543998	0.0565059	0.0123223	0.302406	AbetaLow	NFIC	intron_variant
RASGEF1C:rs6886704_G_A	0.0058547	-1.05527	0.165002	-0.65661	0.00373633	0.266832	0.422021	0.101808	AbetaHigh	RASGEF1C	intron_variant
CCDC6:rs1684901_T_A	0.0381674	1.34234	0.942334	-0.0318101	0.00167518	0.261933	0.237177	0.136322	AbetaHigh	CCDC6	intron_variant
UMAD1:rs62434545_G_C	0.0282293	-1.02727	0.755349	-0.132884	0.0276083	0.211061	0.128127	0.180847	AbetaHigh	UMAD1	intron_variant,non_coding_transcript_variant
CCDC6:rs10458645_T_C	0.0387338	-0.89426	0.725389	-0.122887	0.00414306	-0.23566	0.199424	-0.141961	AbetaHigh	CCDC6	intron_variant
CCDC6:rs10821607_C_T	0.0387338	-0.89426	0.725389	-0.122887	0.00414306	-0.23566	0.199424	-0.141961	AbetaHigh	CCDC6	intron_variant
PRKD3:rs6751012_A_G	0.00742898	2.10481	0.417246	0.599584	0.00634625	0.388163	0.751097	0.0587971	AbetaHigh	PRKD3	upstream_gene_variant
CCDC6:rs1709345_T_G	0.0387338	-0.89426	0.824849	-0.0706604	0.0104733	-0.2062	0.54873	-0.0676614	AbetaHigh	CCDC6	intron_variant
CCDC6:rs2458661_C_T	0.0387338	-0.89426	0.725389	-0.122887	0.0312458	-0.173523	0.527451	-0.0711421	AbetaHigh	CCDC6	intron_variant
CCDC6:rs4948374_T_C	0.0387338	-0.89426	0.725389	-0.122887	0.0246244	-0.181537	0.630779	-0.0544583	AbetaHigh	CCDC6	intron_variant
CCDC6:rs7908517_T_C	0.0387338	-0.89426	0.725389	-0.122887	0.00414306	-0.23566	0.199424	-0.141961	AbetaHigh	CCDC6	intron_variant
RASGEF1C:rs10073971_C_T	0.0469796	0.93085	0.25439	0.527692	0.00890458	-0.222424	0.10719	-0.199385	AbetaHigh	RASGEF1C	intron_variant
PTK2B:rs56373327_T_C	0.0345494	-1.72344	0.584299	-0.350069	0.00278646	0.329789	0.451979	0.117729	AbetaHigh	PTK2B	intron_variant
ANK3:rs920644_C_T	0.0311394	-0.85777	0.815016	-0.0867963	0.00144103	-0.342472	0.60063	-0.0787736	AbetaHigh	ANK3	intron_variant
ANK3:rs10821758_G_A	0.00268909	-1.34889	0.764614	-0.1484	0.0432168	-0.175528	0.0979925	-0.200795	AbetaHigh	ANK3	intron_variant
CCDC6:rs1171814_G_T	0.0381674	1.34234	0.942334	-0.0318101	0.000851111	0.275668	0.208282	0.145914	AbetaHigh	CCDC6	intron_variant
ANK3:rs10821757_A_G	0.00268909	-1.34889	0.764614	-0.1484	0.0432168	-0.175528	0.0979925	-0.200795	AbetaHigh	ANK3	intron_variant
CCDC6:rs7088886_T_C	0.0387338	-0.89426	0.725389	-0.122887	0.00421243	-0.233561	0.147192	-0.161499	AbetaHigh	CCDC6	intron_variant
RASGEF1C:rs3940643_C_T	0.0058547	-1.05527	0.165002	-0.65661	0.00702658	0.247798	0.587388	0.0678454	AbetaHigh	RASGEF1C	intron_variant
RASGEF1C:rs4521436_C_G	0.0058547	-1.05527	0.165002	-0.65661	0.00373633	0.266832	0.422021	0.101808	AbetaHigh	RASGEF1C	intron_variant
PTK2B:rs35627965_A_C	0.0295282	-2.69302	0.472837	-0.420584	9.23725e-06	-0.349086	0.181924	-0.151679	AbetaHigh	PTK2B	intron_variant
CCDC6:rs10821604_G_A	0.0387338	-0.89426	0.725389	-0.122887	0.00414306	-0.23566	0.199424	-0.141961	AbetaHigh	CCDC6	intron_variant
CCDC6:rs12243564_T_C	0.0307564	-1.07483	0.740651	-0.129441	0.0433725	-0.162857	0.51993	-0.0728756	AbetaHigh	CCDC6	intron_variant
UMAD1:rs13242956_G_A	0.0282293	-1.02727	0.755349	-0.132884	0.0431276	0.193555	0.0749867	0.210866	AbetaHigh	UMAD1	intron_variant,non_coding_transcript_variant
PTK2B:rs74614358_T_A	0.0345494	-1.72344	0.584299	-0.350069	0.00217037	0.344715	0.442896	0.124802	AbetaHigh	PTK2B	intron_variant
PTK2B:rs62502452_T_C	0.0232043	-1.77286	0.380355	-0.533289	0.000360501	0.339271	0.910054	0.0155748	AbetaHigh	PTK2B	3_prime_UTR_variant
ANK3:rs10994345_G_C	0.00268909	-1.34889	0.764614	-0.1484	0.0463396	-0.169308	0.0545607	-0.236465	AbetaHigh	ANK3	intron_variant
ADAM17:rs62117542_G_A	0.0404174	-2.05692	0.847026	0.11667	0.0103382	0.385816	0.15662	0.360698	AbetaHigh	ADAM17	intron_variant
RASGEF1C:rs4700727_A_G	0.0341934	-2.19306	0.0923746	-1.1866	0.0288326	0.351641	0.958094	-0.0146179	AbetaHigh	RASGEF1C	intron_variant
HAVCR2:rs762294712_C_T	0.0228184	3.27896	0.227825	1.07647	0.0146044	-0.335833	0.768623	-0.0554102	AbetaHigh	HAVCR2	intron_variant
CCDC6:rs10821606_C_T	0.0387338	-0.89426	0.725389	-0.122887	0.00414306	-0.23566	0.199424	-0.141961	AbetaHigh	CCDC6	intron_variant
CCDC6:rs6479655_A_G	0.0387338	-0.89426	0.725389	-0.122887	0.0294545	-0.178084	0.519066	-0.0734866	AbetaHigh	CCDC6	intron_variant
CCDC6:rs2440907_G_T	0.0381674	1.34234	0.942334	-0.0318101	0.00118943	0.268805	0.208282	0.145914	AbetaHigh	CCDC6	intron_variant
ANK3:rs7069191_C_T	0.0311394	-0.85777	0.815016	-0.0867963	0.00287123	-0.32002	0.637693	-0.0690128	AbetaHigh	ANK3	intron_variant
PTK2B:rs28696922_G_A	0.0345494	-1.72344	0.584299	-0.350069	0.00191024	0.342764	0.451979	0.117729	AbetaHigh	PTK2B	intron_variant
CCDC6:rs9663498_G_A	0.0387338	-0.89426	0.725389	-0.122887	0.019627	-0.188641	0.604198	-0.05791	AbetaHigh	CCDC6	intron_variant
PTK2B:rs62502392_G_A	0.0232043	-1.77286	0.356028	-0.603675	4.56226e-09	0.648132	0.0767975	0.284188	AbetaHigh	PTK2B	intron_variant
PTK2B:rs28394608_A_G	0.0232043	-1.77286	0.380355	-0.533289	0.000360501	0.339271	0.910054	0.0155748	AbetaHigh	PTK2B	intron_variant
ANK3:rs1938528_T_A	0.01375	-1.08569	0.683441	-0.164524	0.0117064	-0.224309	0.183144	-0.161327	AbetaHigh	ANK3	intron_variant
PTK2B:rs6557999_A_G	0.0232043	-1.77286	0.380355	-0.533289	0.000360501	0.339271	0.910054	0.0155748	AbetaHigh	PTK2B	intron_variant
CCDC6:rs6479654_A_G	0.0387338	-0.89426	0.725389	-0.122887	0.00414306	-0.23566	0.199424	-0.141961	AbetaHigh	CCDC6	intron_variant
CCDC6:rs10821605_A_C	0.0387338	-0.89426	0.725389	-0.122887	0.00414306	-0.23566	0.226447	-0.134614	AbetaHigh	CCDC6	intron_variant
PTK2B:rs9773817_A_G	0.0345494	-1.72344	0.584299	-0.350069	0.00278646	0.329789	0.451979	0.117729	AbetaHigh	PTK2B	intron_variant
ANK3:rs950826_A_G	0.00268909	-1.34889	0.764614	-0.1484	0.0389159	-0.178578	0.0745903	-0.215662	AbetaHigh	ANK3	intron_variant
