## Supplemental tables 1-13 for "Spatial proximity to AD pathology defines cell-type and genotype-specific characteristics in human AD hippocampus": TABLE_S12_exN_Abeta_eQTL_TABLE.xlsx

### Sheet: Sheet1
Gene+SNP	HipMerfish_AbetaHigh_p-value	HipMerfish_AbetaHigh_beta	HipMerfish_AbetaLow_p-value	HipMerfish_AbetaLow_beta	Fujita2024_AbetaHigh_p-value	Fujita2024_AbetaHigh_beta	Fujita2024_AbetaLow_p-value	Fujita2024_AbetaLow_beta	sig_cate	Gene	eQTL_anno
ACE:rs4575595_G_A	0.253016	-0.554041	0.0053328	-0.843455	0.238157	-0.0989919	0.0174711	-0.259179	AbetaLow	ACE	intron_variant,NMD_transcript_variant
WWOX:rs1106694_G_C	0.845158	0.205346	0.0444377	1.27595	0.167885	-0.120234	0.0430325	-0.232142	AbetaLow	WWOX	intron_variant
ACE:rs7502672_G_A	0.253016	-0.554041	0.0053328	-0.843455	0.286589	-0.0892218	0.0174711	-0.259179	AbetaLow	ACE	intron_variant,NMD_transcript_variant
ACE:rs4461142_T_C	0.181487	-0.711723	0.00291545	-0.996661	0.350455	-0.0806846	0.0190633	-0.255307	AbetaLow	ACE	intron_variant,NMD_transcript_variant
ACE:rs7502639_G_A	0.253016	-0.554041	0.0053328	-0.843455	0.238157	-0.0989919	0.0174711	-0.259179	AbetaLow	ACE	intron_variant,NMD_transcript_variant
CNTNAP2:rs4349905_T_C	0.0983913	0.960625	0.0431979	0.857529	0.130584	-0.129491	0.04147	-0.227058	AbetaLow	CNTNAP2	intron_variant
ACE:rs11868323_C_G	0.181487	-0.711723	0.00291545	-0.996661	0.350455	-0.0806846	0.0190633	-0.255307	AbetaLow	ACE	intron_variant,NMD_transcript_variant
ACE:rs4274487_A_G	0.181487	-0.711723	0.00291545	-0.996661	0.27651	-0.0943259	0.0190633	-0.255307	AbetaLow	ACE	intron_variant,NMD_transcript_variant
SLC24A4:rs17184180_T_A	0.509061	0.585891	0.043467	0.834226	0.151276	0.119459	0.0394756	0.238849	AbetaLow	SLC24A4	upstream_gene_variant
ACE:rs11868324_A_G	0.181487	-0.711723	0.00291545	-0.996661	0.350455	-0.0806846	0.0190633	-0.255307	AbetaLow	ACE	intron_variant,NMD_transcript_variant
SLC24A4:rs4904871_A_G	0.509061	-0.585891	0.043467	-0.834226	0.140538	-0.121269	0.0394756	-0.238849	AbetaLow	SLC24A4	intron_variant
JAZF1:rs6966465_C_T	0.388661	0.581267	0.033526	0.656452	0.454043	0.0646714	0.00876874	-0.306729	AbetaLow	JAZF1	intron_variant
SLC24A4:rs35983729_T_G	0.509061	0.585891	0.043467	0.834226	0.169944	0.114039	0.0394756	0.238849	AbetaLow	SLC24A4	upstream_gene_variant
JAZF1:rs253310_G_A	0.0514686	1.69219	0.0146752	1.36732	0.0840409	0.166336	0.00212051	-0.430008	AbetaLow	JAZF1	intron_variant
JAZF1:rs72598573_T_A	0.0514686	-1.69219	0.0146752	-1.36732	0.0828083	-0.166884	0.00212051	0.430008	AbetaLow	JAZF1	intron_variant
HS3ST5:rs1535569_T_C	0.602807	0.487981	0.0338078	0.541904	0.968206	0.00434623	0.00578551	0.393411	AbetaLow	HS3ST5	intron_variant
ACE:rs7221678_C_T	0.253016	-0.554041	0.0053328	-0.843455	0.403196	-0.0695014	0.0174711	-0.259179	AbetaLow	ACE	intron_variant,NMD_transcript_variant
ACE:rs4295_C_G	0.293019	-1.16729	0.0173486	-1.68227	0.0525215	-0.164986	0.0164656	-0.277039	AbetaLow	ACE	intron_variant;upstream_gene_variant
HS3ST5:rs13217813_G_A	0.602807	0.487981	0.0338078	0.541904	0.742031	0.0361283	0.00361899	0.415841	AbetaLow	HS3ST5	intron_variant
SPPL2A:rs12911753_A_G	0.595519	-0.350747	0.0299278	-0.960351	0.0506615	-0.240266	0.0344408	-0.336789	AbetaLow	SPPL2A	intron_variant
JAZF1:rs38500_T_C	0.0514686	1.69219	0.0146752	1.36732	0.13901	0.138175	0.0034847	-0.382294	AbetaLow	JAZF1	intron_variant
CNTNAP2:rs1842272_A_C	0.0711476	0.591556	0.0466925	0.543523	0.683787	0.0370034	0.0399373	-0.2729	AbetaLow	CNTNAP2	intron_variant
HS3ST5:rs113258565_G_A	0.602807	0.487981	0.0338078	0.541904	0.67226	0.0468237	0.0109912	0.365664	AbetaLow	HS3ST5	intron_variant
SLC24A4:rs56137766_T_A	0.509061	0.585891	0.043467	0.834226	0.163203	0.115549	0.0394756	0.238849	AbetaLow	SLC24A4	upstream_gene_variant
WWOX:rs4888864_A_G	0.43001	0.416518	0.0320936	0.706847	0.963284	-0.00361464	0.0343045	-0.216976	AbetaLow	WWOX	intron_variant
JAZF1:rs6969285_G_C	0.0514686	-1.69219	0.0146752	-1.36732	0.112658	-0.149978	0.000522262	0.481343	AbetaLow	JAZF1	intron_variant
JAZF1:rs72598569_A_C	0.0514686	-1.69219	0.0146752	-1.36732	0.0840409	-0.166336	0.00212051	0.430008	AbetaLow	JAZF1	intron_variant
ACE:rs4325633_G_A	0.253016	-0.554041	0.0053328	-0.843455	0.238157	-0.0989919	0.0174711	-0.259179	AbetaLow	ACE	intron_variant,NMD_transcript_variant
HS3ST5:rs13220718_A_G	0.756645	0.261515	0.00780516	0.664596	0.733109	-0.0361867	0.0235062	0.31141	AbetaLow	HS3ST5	intron_variant
JAZF1:rs12671866_C_A	0.0514686	-1.69219	0.0146752	-1.36732	0.0815686	-0.167666	0.00212051	0.430008	AbetaLow	JAZF1	intron_variant
JAZF1:rs17695685_A_G	0.388661	0.581267	0.033526	0.656452	0.650872	0.0385068	0.0285746	-0.252802	AbetaLow	JAZF1	intron_variant
ACE:rs4280313_A_G	0.253016	-0.554041	0.0053328	-0.843455	0.302201	-0.0863187	0.0174711	-0.259179	AbetaLow	ACE	intron_variant,NMD_transcript_variant
HAVCR2:rs77791520_T_A	0.223379	-1.17088	0.0366971	-1.14196	0.0949766	0.154407	0.0239513	0.289774	AbetaLow	HAVCR2	downstream_gene_variant
ACE:rs4968653_T_C	0.181487	-0.711723	0.00291545	-0.996661	0.452752	-0.0640367	0.0135031	-0.266727	AbetaLow	ACE	intron_variant,NMD_transcript_variant
ANK3:rs7905531_C_T	0.0467464	-0.707816	0.888326	0.0656717	0.0405255	-0.170385	0.395022	0.104564	AbetaHigh	ANK3	intron_variant
ANK3:rs12255966_G_C	0.0467464	-0.707816	0.888326	0.0656717	0.0161489	-0.204645	0.374766	0.112049	AbetaHigh	ANK3	intron_variant
ANK3:rs10821808_G_A	0.0155151	-0.714912	0.995072	0.00269122	0.010797	-0.207503	0.110613	0.188612	AbetaHigh	ANK3	intron_variant
ANK3:rs6479724_G_C	0.0467464	-0.707816	0.888326	0.0656717	0.0159079	-0.205304	0.374766	0.112049	AbetaHigh	ANK3	intron_variant
ANK3:rs7911959_C_G	0.00471966	-0.810854	0.165795	-0.651114	0.00947769	-0.228628	0.801577	0.0300987	AbetaHigh	ANK3	intron_variant
USP6NL:rs11257101_T_C	0.00381362	2.90386	0.221972	0.940942	0.00176586	-0.270737	0.656984	-0.05347	AbetaHigh	USP6NL	downstream_gene_variant
ANK3:rs7898063_G_C	0.0467464	-0.707816	0.888326	0.0656717	0.0161489	-0.204645	0.374766	0.112049	AbetaHigh	ANK3	intron_variant
ANK3:rs73273334_G_A	0.0467464	-0.707816	0.888326	0.0656717	0.0213363	-0.196467	0.338146	0.122405	AbetaHigh	ANK3	intron_variant
ANK3:rs7900852_A_G	0.0467464	-0.707816	0.888326	0.0656717	0.022246	-0.192729	0.354174	0.117332	AbetaHigh	ANK3	intron_variant
ANK3:rs10994419_G_A	0.0467464	-0.707816	0.0827391	-0.680603	0.00209817	-0.254648	0.811665	0.0279898	AbetaHigh	ANK3	intron_variant
WWOX:rs62038646_T_A	0.0147896	1.71017	0.999991	8.34727e-06	0.0315725	0.391694	0.788597	0.055451	AbetaHigh	WWOX	intron_variant
TMEM106B:rs3887296_A_G	0.0132456	1.68502	0.174197	0.826637	0.0170722	-0.30747	0.720037	-0.0576544	AbetaHigh	TMEM106B	intron_variant
ANK3:rs10994436_G_A	0.0467464	-0.707816	0.888326	0.0656717	0.0158029	-0.203891	0.442586	0.0980943	AbetaHigh	ANK3	intron_variant
BACE1:rs2445939_T_A	0.0290493	-1.31361	0.141653	-0.518429	0.0018629	-0.284802	0.197099	-0.161328	AbetaHigh	BACE1	intron_variant
ANKH:rs11740592_C_T	0.0191256	1.12185	0.0584999	0.821995	0.000947188	0.268642	0.831074	-0.0248937	AbetaHigh	ANKH	intron_variant
ANK3:rs1837948_C_A	0.0467464	-0.707816	0.888326	0.0656717	0.0159079	-0.205304	0.374766	0.112049	AbetaHigh	ANK3	intron_variant
ANK3:rs6479715_T_C	0.00471966	-0.810854	0.165795	-0.651114	0.00399096	-0.251077	0.990139	0.00147	AbetaHigh	ANK3	intron_variant
ANK3:rs7895664_G_A	0.0467464	-0.707816	0.888326	0.0656717	0.0161489	-0.204645	0.374766	0.112049	AbetaHigh	ANK3	intron_variant
WWOX:rs62036160_C_G	0.0147896	1.71017	0.999991	8.34727e-06	0.0282755	0.388634	0.841464	0.0408208	AbetaHigh	WWOX	intron_variant
ANK3:rs12261873_G_C	0.0467464	-0.707816	0.888326	0.0656717	0.0159079	-0.205304	0.374766	0.112049	AbetaHigh	ANK3	intron_variant
ANK3:rs10821812_T_*	0.0467464	-0.707816	0.888326	0.0656717	0.00260073	-0.243329	0.2873	0.131279	AbetaHigh	ANK3	intron_variant
USP6NL:rs12356120_A_G	0.0493597	1.60605	0.395737	0.518612	0.00822163	-0.229396	0.773029	-0.0345682	AbetaHigh	USP6NL	intron_variant
PRKD3:rs4670193_G_A	0.00577123	-0.594937	0.0767184	-0.711194	0.00363185	-0.259002	0.289795	-0.125944	AbetaHigh	PRKD3	intron_variant
ANKH:rs4701616_C_T	0.0191256	1.12185	0.0584999	0.821995	0.00106932	0.278118	0.281876	-0.129654	AbetaHigh	ANKH	intron_variant
ANK3:rs12265878_C_A	0.0467464	-0.707816	0.888326	0.0656717	0.0148226	-0.205667	0.362638	0.115075	AbetaHigh	ANK3	intron_variant
ANK3:rs10761508_C_T	0.00471966	-0.810854	0.165795	-0.651114	0.00769414	-0.231856	0.835269	0.024548	AbetaHigh	ANK3	intron_variant
WWOX:rs78825413_A_G	0.0147896	1.71017	0.999991	8.34727e-06	0.0315725	0.391694	0.594114	0.110165	AbetaHigh	WWOX	intron_variant
TMEM106B:rs139600599_G_T	0.0132456	1.68502	0.174197	0.826637	0.0205443	-0.295699	0.724285	-0.0564613	AbetaHigh	TMEM106B	3_prime_UTR_variant
ANK3:rs12356634_T_G	0.00471966	-0.810854	0.165795	-0.651114	0.0108349	-0.216662	0.756134	0.037165	AbetaHigh	ANK3	intron_variant
USP6NL:rs34959719_C_T	0.0493597	1.60605	0.395737	0.518612	0.0329785	-0.189798	0.689465	-0.0494306	AbetaHigh	USP6NL	intron_variant
FERMT2:rs8009633_G_C	0.0191691	-2.06683	0.614925	-0.218113	0.00214612	-0.295674	0.200808	-0.173636	AbetaHigh	FERMT2	intron_variant
ANK3:rs10994367_C_A	0.00471966	-0.810854	0.165795	-0.651114	0.00669753	-0.229733	0.767409	0.0352185	AbetaHigh	ANK3	intron_variant
BACE1:rs3017609_T_A	0.0290493	-1.31361	0.141653	-0.518429	0.0378544	-0.190744	0.252569	-0.140177	AbetaHigh	BACE1	upstream_gene_variant
ANK3:rs7917241_A_G	0.0467464	-0.707816	0.888326	0.0656717	0.0232353	-0.19221	0.472458	0.0907415	AbetaHigh	ANK3	intron_variant
TMEM106B:rs78682952_C_A	0.0132456	1.68502	0.174197	0.826637	0.0205443	-0.295699	0.714324	-0.0606957	AbetaHigh	TMEM106B	downstream_gene_variant
FERMT2:rs12147852_G_A	0.0191691	-2.06683	0.614925	-0.218113	0.00328853	-0.27967	0.217218	-0.164624	AbetaHigh	FERMT2	intron_variant
ANK3:rs10821823_T_C	0.0467464	-0.707816	0.888326	0.0656717	0.0161489	-0.204645	0.374766	0.112049	AbetaHigh	ANK3	intron_variant
TMEM106B:rs73677573_G_A	0.0132456	1.68502	0.174197	0.826637	0.0205443	-0.295699	0.714324	-0.0606957	AbetaHigh	TMEM106B	downstream_gene_variant
WWOX:rs11648811_G_A	0.0384015	1.32161	0.749527	0.210061	0.0363933	-0.303613	0.177485	-0.2953	AbetaHigh	WWOX	intron_variant
USP6NL:rs11257130_C_T	0.0493597	1.60605	0.395737	0.518612	0.0465397	-0.177494	0.60548	-0.0647515	AbetaHigh	USP6NL	intron_variant
WWOX:rs61743927_G_A	0.0384015	1.32161	0.749527	0.210061	0.0187238	-0.343291	0.177485	-0.2953	AbetaHigh	WWOX	intron_variant
NFIC:rs8107139_T_C	0.0240363	1.0765	0.139666	0.595001	0.0413182	-0.176043	0.349649	0.103245	AbetaHigh	NFIC	intron_variant
BACE1:rs2510446_C_T	0.0290493	-1.31361	0.141653	-0.518429	0.00293087	-0.268665	0.297711	-0.130071	AbetaHigh	BACE1	intron_variant
ANK3:rs10761509_C_T	0.00471966	-0.810854	0.165795	-0.651114	0.00639202	-0.237517	0.801577	0.0300987	AbetaHigh	ANK3	intron_variant
WWOX:rs62038647_A_G	0.0147896	1.71017	0.999991	8.34727e-06	0.0315725	0.391694	0.841464	0.0408208	AbetaHigh	WWOX	intron_variant
ANKH:rs258215_T_A	0.0214102	1.59832	0.0934674	0.86229	0.00901752	0.221838	0.399655	-0.0986921	AbetaHigh	ANKH	intron_variant
ANK3:rs10994438_C_G	0.0467464	-0.707816	0.888326	0.0656717	0.0158029	-0.203891	0.464194	0.092488	AbetaHigh	ANK3	intron_variant
ANK3:rs12356720_G_T	0.00471966	-0.810854	0.165795	-0.651114	0.00802899	-0.232519	0.847608	0.0231023	AbetaHigh	ANK3	intron_variant
ANK3:rs10994480_C_T	0.0467464	-0.707816	0.888326	0.0656717	0.0313755	-0.183409	0.472458	0.0907415	AbetaHigh	ANK3	intron_variant
ANK3:rs7915574_C_T	0.0467464	-0.707816	0.888326	0.0656717	0.0159079	-0.205304	0.374766	0.112049	AbetaHigh	ANK3	intron_variant
ANK3:rs10821803_A_G	0.0467464	-0.707816	0.888326	0.0656717	0.0384355	-0.174318	0.395022	0.104564	AbetaHigh	ANK3	intron_variant
ANK3:rs2186252_C_G	0.0467464	-0.707816	0.888326	0.0656717	0.0148226	-0.205667	0.325763	0.126152	AbetaHigh	ANK3	intron_variant
WWOX:rs62036161_G_T	0.0147896	1.71017	0.999991	8.34727e-06	0.029434	0.402181	0.756322	0.0651607	AbetaHigh	WWOX	intron_variant
WWOX:rs77593044_G_A	0.0147896	1.71017	0.999991	8.34727e-06	0.0315725	0.391694	0.756322	0.0651607	AbetaHigh	WWOX	intron_variant
USP6NL:rs12218410_T_C	0.0493597	1.60605	0.395737	0.518612	0.0287279	-0.193835	0.810398	-0.0297164	AbetaHigh	USP6NL	intron_variant
TMEM106B:rs73677576_G_A	0.0132456	1.68502	0.174197	0.826637	0.0306694	-0.276506	0.724285	-0.0564613	AbetaHigh	TMEM106B	downstream_gene_variant
ANK3:rs10761505_T_C	0.00471966	-0.810854	0.165795	-0.651114	0.00669753	-0.229733	0.767409	0.0352185	AbetaHigh	ANK3	intron_variant
ANKH:rs28722100_C_T	0.0191256	1.12185	0.0584999	0.821995	0.000719831	0.28015	0.904757	-0.0137415	AbetaHigh	ANKH	intron_variant
WWOX:rs11150044_C_A	0.0384015	-1.32161	0.374179	-0.570189	0.0122415	-0.222727	0.867228	-0.0190198	AbetaHigh	WWOX	intron_variant
TMEM106B:rs73677570_T_C	0.0132456	1.68502	0.174197	0.826637	0.0223026	-0.2927	0.724285	-0.0564613	AbetaHigh	TMEM106B	3_prime_UTR_variant
PRKD3:rs2251879_A_T	0.00577123	-0.594937	0.0767184	-0.711194	0.000677289	-0.302758	0.387228	-0.103361	AbetaHigh	PRKD3	intron_variant
ANK3:rs7901839_T_C	0.0467464	-0.707816	0.888326	0.0656717	0.0161489	-0.204645	0.374766	0.112049	AbetaHigh	ANK3	intron_variant
ANK3:rs12356018_C_T	0.00471966	-0.810854	0.165795	-0.651114	0.0071502	-0.228963	0.767409	0.0352185	AbetaHigh	ANK3	intron_variant
ANK3:rs7910130_T_G	0.0467464	-0.707816	0.888326	0.0656717	0.0159079	-0.205304	0.374766	0.112049	AbetaHigh	ANK3	intron_variant
USP6NL:rs11257164_A_G	0.0493597	1.60605	0.395737	0.518612	0.0349658	-0.183125	0.897008	-0.0159172	AbetaHigh	USP6NL	intron_variant
ANK3:rs7898737_C_G	0.0467464	-0.707816	0.888326	0.0656717	0.0159079	-0.205304	0.374766	0.112049	AbetaHigh	ANK3	intron_variant
WWOX:rs11639672_G_C	0.0384015	1.32161	0.749527	0.210061	0.0363933	-0.303613	0.177485	-0.2953	AbetaHigh	WWOX	intron_variant
BACE1:rs474806_T_C	0.0290493	-1.31361	0.0780572	-0.813694	0.0159373	-0.233941	0.322912	-0.140572	AbetaHigh	BACE1	upstream_gene_variant
TMEM106B:rs77894875_T_C	0.0132456	1.68502	0.174197	0.826637	0.0321475	-0.276459	0.709707	-0.0620821	AbetaHigh	TMEM106B	upstream_gene_variant
ANK3:rs10994369_G_A	0.00471966	-0.810854	0.165795	-0.651114	0.00669753	-0.229733	0.767409	0.0352185	AbetaHigh	ANK3	intron_variant
ANK3:rs12252935_C_A	0.0467464	-0.707816	0.888326	0.0656717	0.0161489	-0.204645	0.374766	0.112049	AbetaHigh	ANK3	intron_variant
WWOX:rs11641394_G_A	0.0384015	1.32161	0.749527	0.210061	0.0363933	-0.303613	0.177485	-0.2953	AbetaHigh	WWOX	intron_variant
ANK3:rs1867080_G_T	0.0467464	-0.707816	0.888326	0.0656717	0.035739	-0.176764	0.373903	0.108946	AbetaHigh	ANK3	intron_variant
ANK3:rs4426089_C_T	0.00471966	-0.810854	0.165795	-0.651114	0.0115231	-0.214225	0.767409	0.0352185	AbetaHigh	ANK3	intron_variant
SLC24A4:rs12890597_T_C	0.03516	0.530062	0.925134	0.0367216	0.0180727	-0.194869	0.61468	0.0564796	AbetaHigh	SLC24A4	intron_variant
ANK3:rs10821802_A_T	0.0467464	-0.707816	0.888326	0.0656717	0.0394897	-0.171526	0.395022	0.104564	AbetaHigh	ANK3	intron_variant
ANK3:rs76463603_G_C	0.0467464	-0.707816	0.888326	0.0656717	0.022246	-0.192729	0.408844	0.106034	AbetaHigh	ANK3	intron_variant
CNTNAP2:rs802198_T_G	0.0301857	1.85738	0.0539979	1.18325	0.0351595	-0.187087	0.228242	-0.147541	AbetaHigh	CNTNAP2	intron_variant
BIN1:rs143767206_C_G	0.0324759	-1.26928	0.165496	-0.84725	0.0440656	0.488296	0.954944	-0.0231971	AbetaHigh	BIN1	intron_variant
ANK3:rs12146207_C_T	0.00471966	-0.810854	0.165795	-0.651114	0.00653562	-0.237482	0.801577	0.0300987	AbetaHigh	ANK3	intron_variant
WWOX:rs72804991_A_C	0.0384015	1.32161	0.749527	0.210061	0.0363933	-0.303613	0.177485	-0.2953	AbetaHigh	WWOX	intron_variant
RASGEF1C:rs6867780_T_C	0.0321109	1.43323	0.545346	0.33564	0.0106411	0.339659	0.456705	-0.152359	AbetaHigh	RASGEF1C	intron_variant
TMEM106B:rs77799203_C_G	0.0132456	1.68502	0.174197	0.826637	0.0230151	-0.293219	0.709707	-0.0620821	AbetaHigh	TMEM106B	intron_variant
ANK3:rs10821771_C_T	0.0011757	-0.739792	0.311556	-0.414378	0.0462188	-0.163241	0.663709	0.0506209	AbetaHigh	ANK3	intron_variant
ANK3:rs10761527_C_A	0.0155151	-0.714912	0.995072	0.00269122	0.0140064	-0.201962	0.117849	0.188861	AbetaHigh	ANK3	intron_variant
ANK3:rs920647_G_T	0.0467464	-0.707816	0.888326	0.0656717	0.033791	-0.184898	0.138876	0.198147	AbetaHigh	ANK3	intron_variant
RASGEF1C:rs34351120_T_C	0.0321109	1.43323	0.649526	0.227979	0.00225566	0.366373	0.752272	-0.0543634	AbetaHigh	RASGEF1C	intron_variant
ANK3:rs10761550_C_G	0.0467464	-0.707816	0.888326	0.0656717	0.023781	-0.191366	0.472458	0.0907415	AbetaHigh	ANK3	intron_variant
ANK3:rs4584525_G_C	0.0155151	-0.714912	0.995072	0.00269122	0.0135597	-0.203645	0.117849	0.188861	AbetaHigh	ANK3	intron_variant
ANK3:rs1934750_G_A	0.00471966	-0.810854	0.165795	-0.651114	0.0419723	-0.172998	0.884904	0.0176486	AbetaHigh	ANK3	intron_variant
TMEM106B:rs4330594_G_A	0.0132456	1.68502	0.174197	0.826637	0.0205443	-0.295699	0.724285	-0.0564613	AbetaHigh	TMEM106B	3_prime_UTR_variant
ANK3:rs10821807_A_G	0.0467464	-0.707816	0.888326	0.0656717	0.0158029	-0.203891	0.464194	0.092488	AbetaHigh	ANK3	intron_variant
TMEM106B:rs59410610_A_G	0.0132456	1.68502	0.174197	0.826637	0.0205443	-0.295699	0.724285	-0.0564613	AbetaHigh	TMEM106B	3_prime_UTR_variant
TMEM106B:rs73299043_C_G	0.0132456	1.68502	0.174197	0.826637	0.0230151	-0.293219	0.720037	-0.0576544	AbetaHigh	TMEM106B	intron_variant
WWOX:rs62036181_A_G	0.0147896	1.71017	0.999991	8.34727e-06	0.0315725	0.391694	0.594114	0.110165	AbetaHigh	WWOX	intron_variant
TMEM106B:rs112430481_C_G	0.0132456	1.68502	0.174197	0.826637	0.0257186	-0.286723	0.720037	-0.0576544	AbetaHigh	TMEM106B	intron_variant
ANK3:rs10821770_A_G	0.00471966	-0.810854	0.165795	-0.651114	0.00929621	-0.221525	0.747922	0.0386633	AbetaHigh	ANK3	intron_variant
TMEM106B:rs77010200_G_A	0.0132456	1.68502	0.174197	0.826637	0.0079483	-0.33479	0.679969	-0.0616415	AbetaHigh	TMEM106B	downstream_gene_variant
USP6NL:rs11257099_G_C	0.00381362	2.90386	0.221972	0.940942	0.00390894	-0.251356	0.656984	-0.05347	AbetaHigh	USP6NL	downstream_gene_variant
PRKD3:rs4670679_G_C	0.00577123	-0.594937	0.0767184	-0.711194	0.0060289	-0.239094	0.425473	-0.0945129	AbetaHigh	PRKD3	downstream_gene_variant
BACE1:rs656083_C_T	0.0290493	-1.31361	0.141653	-0.518429	0.00231558	-0.271665	0.253302	-0.143032	AbetaHigh	BACE1	intron_variant
USP6NL:rs34260465_C_T	0.0493597	1.60605	0.395737	0.518612	0.0465397	-0.177494	0.60548	-0.0647515	AbetaHigh	USP6NL	intron_variant
TMEM106B:rs79222644_A_T	0.0132456	1.68502	0.174197	0.826637	0.0257186	-0.286723	0.709707	-0.0620821	AbetaHigh	TMEM106B	intron_variant
ANK3:rs61855292_C_T	0.00471966	-0.810854	0.165795	-0.651114	0.00734877	-0.231973	0.820919	0.0268166	AbetaHigh	ANK3	intron_variant
ANK3:rs12262913_T_C	0.0467464	-0.707816	0.888326	0.0656717	0.0161489	-0.204645	0.409626	0.105185	AbetaHigh	ANK3	intron_variant
ANK3:rs10509134_C_T	0.00471966	-0.810854	0.165795	-0.651114	0.00605991	-0.23813	0.791007	0.0312509	AbetaHigh	ANK3	intron_variant
WWOX:rs62036182_G_C	0.0147896	1.71017	0.999991	8.34727e-06	0.0440505	0.361871	0.594114	0.110165	AbetaHigh	WWOX	intron_variant
USP6NL:rs10905965_T_A	0.0493597	1.60605	0.395737	0.518612	0.0398093	-0.182016	0.810398	-0.0297164	AbetaHigh	USP6NL	intron_variant
ANK3:rs548212982_T_A	0.0467464	-0.707816	0.888326	0.0656717	0.0234098	-0.188	0.429682	0.0980416	AbetaHigh	ANK3	intron_variant
USP6NL:rs11257149_C_T	0.0493597	1.60605	0.395737	0.518612	0.0465397	-0.177494	0.689465	-0.0494306	AbetaHigh	USP6NL	intron_variant
WWOX:rs11645631_A_G	0.0384015	1.32161	0.749527	0.210061	0.0187238	-0.343291	0.177485	-0.2953	AbetaHigh	WWOX	intron_variant
BACE1:rs583161_T_C	0.0290493	-1.31361	0.0780572	-0.813694	0.0133231	-0.233699	0.29652	-0.14839	AbetaHigh	BACE1	intron_variant
ANK3:rs7070867_C_T	0.0467464	-0.707816	0.0827391	-0.680603	0.00211004	-0.25329	0.811665	0.0279898	AbetaHigh	ANK3	intron_variant
ANK3:rs10994444_C_A	0.0467464	-0.707816	0.888326	0.0656717	0.0148226	-0.205667	0.325763	0.126152	AbetaHigh	ANK3	intron_variant
USP6NL:rs12779260_A_G	0.00381362	2.90386	0.221972	0.940942	0.00341882	-0.251578	0.774418	-0.0347448	AbetaHigh	USP6NL	3_prime_UTR_variant
WWOX:rs2293902_C_T	0.0336642	2.20224	0.471461	0.396823	0.041138	-0.217814	0.418167	-0.151236	AbetaHigh	WWOX	intron_variant
MAPT:rs63750222_C_T	0.0375154	-0.896174	0.9848	0.00946507	0.00672287	-0.336217	0.192976	0.235071	AbetaHigh	MAPT	synonymous_variant
AGRN:rs4970393_G_A	0.00807563	3.63859	0.964615	-0.0255854	0.0414662	-0.175616	0.170751	-0.167951	AbetaHigh	AGRN	intron_variant
BACE1:rs1784045_C_T	0.0435719	-0.993931	0.0569267	-0.677741	0.0467299	-0.18257	0.365469	-0.113663	AbetaHigh	BACE1	upstream_gene_variant
TMEM106B:rs73301032_C_G	0.0132456	1.68502	0.174197	0.826637	0.0151486	-0.314185	0.720037	-0.0576544	AbetaHigh	TMEM106B	intron_variant
ANK3:rs58876657_T_C	0.0467464	-0.707816	0.888326	0.0656717	0.0159079	-0.205304	0.374766	0.112049	AbetaHigh	ANK3	intron_variant
ANK3:rs10761540_G_A	0.0467464	-0.707816	0.888326	0.0656717	0.0160655	-0.202941	0.362638	0.115075	AbetaHigh	ANK3	intron_variant
ANK3:rs7094127_G_A	0.0467464	-0.707816	0.888326	0.0656717	0.022246	-0.192729	0.362638	0.115075	AbetaHigh	ANK3	intron_variant
ANK3:rs1572842_T_C	0.00471966	-0.810854	0.165795	-0.651114	0.00945727	-0.218348	0.914788	0.012813	AbetaHigh	ANK3	intron_variant
SLC24A4:rs10139242_A_G	0.0382926	-1.3216	0.549775	0.318416	0.0362451	0.187913	0.560024	0.0777728	AbetaHigh	SLC24A4	intron_variant
WWOX:rs72804976_A_C	0.0384015	1.32161	0.749527	0.210061	0.0187238	-0.343291	0.303325	-0.229708	AbetaHigh	WWOX	intron_variant
TMEM106B:rs73677575_A_G	0.0132456	1.68502	0.174197	0.826637	0.0306694	-0.276506	0.724285	-0.0564613	AbetaHigh	TMEM106B	downstream_gene_variant
ANK3:rs12253065_G_A	0.0467464	-0.707816	0.888326	0.0656717	0.0161489	-0.204645	0.374766	0.112049	AbetaHigh	ANK3	intron_variant
ANK3:rs10821769_C_T	0.00471966	-0.810854	0.165795	-0.651114	0.00669753	-0.229733	0.767409	0.0352185	AbetaHigh	ANK3	intron_variant
PRKD3:rs12712529_C_G	0.00577123	-0.594937	0.0767184	-0.711194	0.000561684	-0.303201	0.402048	-0.09911	AbetaHigh	PRKD3	downstream_gene_variant
ANK3:rs2044122_G_A	0.0467464	-0.707816	0.888326	0.0656717	0.0421819	-0.169905	0.395022	0.104564	AbetaHigh	ANK3	intron_variant
ANK3:rs7097350_A_G	0.0011757	-0.739792	0.311556	-0.414378	0.0414581	-0.166293	0.663709	0.0506209	AbetaHigh	ANK3	intron_variant
USP6NL:rs2454781_G_T	0.00381362	-2.90386	0.221972	-0.940942	0.00407186	0.248443	0.731606	0.0421052	AbetaHigh	USP6NL	downstream_gene_variant
TMEM106B:rs113022565_A_G	0.0132456	1.68502	0.174197	0.826637	0.00614423	-0.344403	0.670397	-0.0616961	AbetaHigh	TMEM106B	downstream_gene_variant
TMEM106B:rs73677559_A_C	0.0132456	1.68502	0.174197	0.826637	0.0205443	-0.295699	0.724285	-0.0564613	AbetaHigh	TMEM106B	non_coding_transcript_exon_variant
USP6NL:rs12571504_G_A	0.0493597	1.60605	0.395737	0.518612	0.0398093	-0.182016	0.810398	-0.0297164	AbetaHigh	USP6NL	intron_variant
BIN1:rs142568045_G_C	0.0324759	-1.26928	0.165496	-0.84725	0.0472972	0.468388	0.954944	-0.0231971	AbetaHigh	BIN1	non_coding_transcript_exon_variant
ANK3:rs200293749_T_A	0.00471966	-0.810854	0.165795	-0.651114	0.00679783	-0.237049	0.809978	0.0285943	AbetaHigh	ANK3	intron_variant
ANK3:rs10821772_G_A	0.00471966	-0.810854	0.165795	-0.651114	0.00669753	-0.229733	0.767409	0.0352185	AbetaHigh	ANK3	intron_variant
WWOX:rs11644126_A_G	0.0384015	1.32161	0.749527	0.210061	0.0363933	-0.303613	0.177485	-0.2953	AbetaHigh	WWOX	intron_variant
BACE1:rs497902_G_C	0.0290493	-1.31361	0.0780572	-0.813694	0.0133231	-0.233699	0.28284	-0.152722	AbetaHigh	BACE1	intron_variant
USP6NL:rs12217576_C_T	0.0493597	1.60605	0.395737	0.518612	0.0465397	-0.177494	0.689465	-0.0494306	AbetaHigh	USP6NL	intron_variant
ANKH:rs706289_T_G	0.0191256	1.12185	0.0584999	0.821995	0.00106932	0.278118	0.392404	-0.102735	AbetaHigh	ANKH	intron_variant
ANK3:rs7912568_G_T	0.00471966	-0.810854	0.165795	-0.651114	0.00679783	-0.237049	0.820919	0.0268166	AbetaHigh	ANK3	intron_variant
ANK3:rs1938529_C_T	0.00471966	-0.810854	0.165795	-0.651114	0.00639202	-0.237517	0.801577	0.0300987	AbetaHigh	ANK3	intron_variant
ANK3:rs7918918_G_A	0.0467464	-0.707816	0.888326	0.0656717	0.023781	-0.191366	0.472458	0.0907415	AbetaHigh	ANK3	intron_variant
ANK3:rs73273345_C_A	0.0467464	-0.707816	0.888326	0.0656717	0.0159079	-0.205304	0.374766	0.112049	AbetaHigh	ANK3	intron_variant
USP6NL:rs3824641_A_G	0.00381362	2.90386	0.221972	0.940942	0.00341882	-0.251578	0.774418	-0.0347448	AbetaHigh	USP6NL	3_prime_UTR_variant
TMEM106B:rs77034890_A_T	0.0132456	1.68502	0.174197	0.826637	0.0272851	-0.281674	0.709707	-0.0620821	AbetaHigh	TMEM106B	upstream_gene_variant
ANK3:rs12771347_T_C	0.00471966	-0.810854	0.165795	-0.651114	0.00669753	-0.229733	0.767409	0.0352185	AbetaHigh	ANK3	intron_variant
SLC24A4:rs8022236_G_A	0.0382926	-1.3216	0.549775	0.318416	0.0293266	0.189679	0.493208	0.0910054	AbetaHigh	SLC24A4	intron_variant
ANK3:rs1938528_T_A	0.0334631	-0.788568	0.132339	-0.630299	0.0246067	-0.20008	0.783406	0.0336893	AbetaHigh	ANK3	intron_variant
ANK3:rs7080822_T_C	0.0467464	-0.707816	0.888326	0.0656717	0.0159079	-0.205304	0.374766	0.112049	AbetaHigh	ANK3	intron_variant
USP6NL:rs12217167_C_T	0.0493597	1.60605	0.395737	0.518612	0.0337893	-0.189446	0.689465	-0.0494306	AbetaHigh	USP6NL	intron_variant
ANKH:rs706290_C_G	0.0191256	1.12185	0.0584999	0.821995	0.000924397	0.285661	0.452061	-0.0893556	AbetaHigh	ANKH	intron_variant
ANK3:rs10761530_T_C	0.0155151	-0.714912	0.995072	0.00269122	0.010797	-0.207503	0.110613	0.188612	AbetaHigh	ANK3	intron_variant
ANK3:rs7915051_G_T	0.00471966	-0.810854	0.165795	-0.651114	0.00701987	-0.233905	0.820919	0.0268166	AbetaHigh	ANK3	intron_variant
ANK3:rs10994372_C_T	0.00471966	-0.810854	0.165795	-0.651114	0.0232439	-0.199355	0.862194	0.0207893	AbetaHigh	ANK3	intron_variant
ANK3:rs1006955_G_A	0.0155151	-0.714912	0.995072	0.00269122	0.0140064	-0.201962	0.117849	0.188861	AbetaHigh	ANK3	intron_variant
RASGEF1C:rs74752167_T_C	0.0189322	1.53207	0.241379	0.575534	0.0259344	-0.210419	0.100874	-0.225777	AbetaHigh	RASGEF1C	intron_variant
TMEM106B:rs1047601_C_T	0.0132456	1.68502	0.174197	0.826637	0.0423358	-0.262101	0.720037	-0.0576544	AbetaHigh	TMEM106B	3_prime_UTR_variant
USP6NL:rs10905967_G_A	0.0493597	-1.60605	0.395737	-0.518612	0.0403412	0.179513	0.798376	0.0305307	AbetaHigh	USP6NL	intron_variant
ANKH:rs11740591_C_A	0.0191256	1.12185	0.0584999	0.821995	0.000924397	0.285661	0.452061	-0.0893556	AbetaHigh	ANKH	intron_variant
ANKH:rs12515433_C_G	0.0463731	-1.18249	0.819528	0.13555	0.00370537	-0.275486	0.951448	-0.00835038	AbetaHigh	ANKH	intron_variant
ANK3:rs7904269_G_C	0.0467464	-0.707816	0.888326	0.0656717	0.0237482	-0.191832	0.362638	0.115075	AbetaHigh	ANK3	intron_variant
ANK3:rs6479725_C_A	0.0467464	-0.707816	0.888326	0.0656717	0.0161489	-0.204645	0.374766	0.112049	AbetaHigh	ANK3	intron_variant
ANK3:rs12770054_C_T	0.00471966	-0.810854	0.165795	-0.651114	0.00669753	-0.229733	0.767409	0.0352185	AbetaHigh	ANK3	intron_variant
USP6NL:rs11257100_T_A	0.00381362	2.90386	0.221972	0.940942	0.00390894	-0.251356	0.656984	-0.05347	AbetaHigh	USP6NL	downstream_gene_variant
ANK3:rs7893797_C_T	0.0467464	-0.707816	0.888326	0.0656717	0.0159079	-0.205304	0.374766	0.112049	AbetaHigh	ANK3	intron_variant
ANKH:rs12514747_G_A	0.0463731	-1.18249	0.819528	0.13555	0.00341763	-0.280271	0.951448	-0.00835038	AbetaHigh	ANKH	intron_variant
TMEM106B:rs78374554_G_A	0.0132456	1.68502	0.174197	0.826637	0.0381739	-0.266021	0.709707	-0.0620821	AbetaHigh	TMEM106B	upstream_gene_variant
TMEM106B:rs79175014_T_G	0.0132456	1.68502	0.174197	0.826637	0.0272851	-0.281674	0.709707	-0.0620821	AbetaHigh	TMEM106B	upstream_gene_variant
ANK3:rs12785205_T_C	0.00471966	-0.810854	0.165795	-0.651114	0.0125536	-0.217866	0.862194	0.0207893	AbetaHigh	ANK3	intron_variant
ANK3:rs201868036_A_T	0.0467464	-0.707816	0.888326	0.0656717	0.0214432	-0.203805	0.238888	0.158308	AbetaHigh	ANK3	intron_variant
ANK3:rs1561851_G_T	0.0467464	-0.707816	0.888326	0.0656717	0.0421819	-0.169905	0.395022	0.104564	AbetaHigh	ANK3	intron_variant
