## Supplemental tables 1-13 for "Spatial proximity to AD pathology defines cell-type and genotype-specific characteristics in human AD hippocampus": TABLE_S13_exN_AT8_eQTL_TABLE.xlsx

### Sheet: Sheet1
Gene+SNP	HipMerfish_TauLow_p-value	HipMerfish_TauLow_beta	HipMerfish_TauHigh_p-value	HipMerfish_TauHigh_beta	Fujita2024_TauLow_p-value	Fujita2024_TauLow_beta	Fujita2024_TauHigh_p-value	Fujita2024_TauHigh_beta	sig_cate	Gene	eQTL_anno
JAZF1:rs9648343_A_C	0.0498064	0.604897	0.0525996	1.14982	0.0210385	-0.429414	0.600819	0.0384366	TauLow	JAZF1	intron_variant
ACE:rs4351_G_A	0.0100746	-0.843604	0.124004	-0.724266	0.0148815	-0.428904	0.566466	-0.041971	TauLow	ACE	intron_variant,NMD_transcript_variant
JAZF1:rs34714526_T_C	0.0498064	0.604897	0.0525996	1.14982	0.0210385	-0.429414	0.74522	0.023876	TauLow	JAZF1	intron_variant
ANK3:rs5020642_A_G	0.00907648	-0.933593	0.700493	0.346242	0.0487592	-0.4138	0.0813141	0.189819	TauLow	ANK3	intron_variant
ACE:rs4575595_G_A	0.0246229	-0.726932	0.124004	-0.724266	0.0355339	-0.376017	0.132053	-0.108716	TauLow	ACE	intron_variant,NMD_transcript_variant
JAZF1:rs740126_C_T	0.0498064	0.604897	0.0525996	1.14982	0.0311084	-0.401493	0.304562	0.0758943	TauLow	JAZF1	intron_variant
JAZF1:rs34079332_G_A	0.0498064	0.604897	0.0525996	1.14982	0.0321863	-0.398605	0.4046	0.0613201	TauLow	JAZF1	intron_variant
WWOX:rs4887953_G_C	0.0487891	-0.925677	0.200598	-0.685481	0.0495332	-0.314205	0.384463	-0.0615337	TauLow	WWOX	intron_variant
ACE:rs4343_G_A	0.0209531	-0.844159	0.199511	-0.718111	0.046355	-0.353371	0.522681	-0.0471729	TauLow	ACE	synonymous_variant,NMD_transcript_variant
ACE:rs4341_G_C	0.0246229	-0.726932	0.124004	-0.724266	0.0444796	-0.351336	0.596701	-0.0399864	TauLow	ACE	3_prime_UTR_variant,NMD_transcript_variant
JAZF1:rs2106922_G_A	0.0218567	0.743671	0.133789	0.917197	0.0245028	-0.380586	0.68295	0.0303157	TauLow	JAZF1	intron_variant
ACE:rs4353_A_G	0.0246229	-0.726932	0.124004	-0.724266	0.049232	-0.335494	0.544721	-0.0443488	TauLow	ACE	intron_variant,NMD_transcript_variant
JAZF1:rs6969285_G_C	0.00818236	-1.41619	0.933803	-0.0927071	0.0109878	0.472761	0.280343	-0.0930633	TauLow	JAZF1	intron_variant
ACE:rs7502639_G_A	0.0246229	-0.726932	0.124004	-0.724266	0.0355339	-0.376017	0.132053	-0.108716	TauLow	ACE	intron_variant,NMD_transcript_variant
ACE:rs4344_G_A	0.0246229	-0.726932	0.124004	-0.724266	0.0444796	-0.351336	0.477172	-0.0526681	TauLow	ACE	intron_variant,NMD_transcript_variant
JAZF1:rs3857729_T_C	0.0498064	0.604897	0.0525996	1.14982	0.0321863	-0.398605	0.4046	0.0613201	TauLow	JAZF1	intron_variant
ACE:rs1987692_T_A	0.0246229	-0.726932	0.124004	-0.724266	0.0444796	-0.351336	0.477172	-0.0526681	TauLow	ACE	intron_variant,NMD_transcript_variant
ACE:rs4968651_C_T	0.0209531	-0.844159	0.199511	-0.718111	0.0480294	-0.342026	0.540063	-0.0457638	TauLow	ACE	intron_variant,NMD_transcript_variant
JAZF1:rs253310_G_A	0.00818236	1.41619	0.933803	0.0927071	0.00480617	-0.544119	0.180438	0.116275	TauLow	JAZF1	intron_variant
CNTNAP2:rs6951622_C_G	0.0194178	-1.01213	0.0946726	-0.794813	0.0133363	0.480652	0.705915	0.0329441	TauLow	CNTNAP2	downstream_gene_variant
JAZF1:rs36199538_C_T	0.0498064	0.604897	0.0525996	1.14982	0.0321863	-0.398605	0.481375	0.0519305	TauLow	JAZF1	intron_variant
ACE:rs11868324_A_G	0.0209531	-0.844159	0.199511	-0.718111	0.0203228	-0.418782	0.16579	-0.101632	TauLow	ACE	intron_variant,NMD_transcript_variant
ACE:rs4274487_A_G	0.0209531	-0.844159	0.199511	-0.718111	0.0203228	-0.418782	0.134736	-0.109958	TauLow	ACE	intron_variant,NMD_transcript_variant
ACE:rs11868323_C_G	0.0209531	-0.844159	0.199511	-0.718111	0.0203228	-0.418782	0.16579	-0.101632	TauLow	ACE	intron_variant,NMD_transcript_variant
JAZF1:rs7384844_A_T	0.0498064	0.604897	0.0525996	1.14982	0.0210385	-0.429414	0.649503	0.0333078	TauLow	JAZF1	intron_variant
ACE:rs4968653_T_C	0.0209531	-0.844159	0.199511	-0.718111	0.0446254	-0.351	0.141237	-0.10704	TauLow	ACE	intron_variant,NMD_transcript_variant
JAZF1:rs72598569_A_C	0.00818236	-1.41619	0.933803	-0.0927071	0.00480617	0.544119	0.180438	-0.116275	TauLow	JAZF1	intron_variant
ACE:rs4280313_A_G	0.0246229	-0.726932	0.124004	-0.724266	0.0355339	-0.376017	0.164832	-0.100012	TauLow	ACE	intron_variant,NMD_transcript_variant
ACE:rs4333_T_C	0.0246229	-0.726932	0.124004	-0.724266	0.0399771	-0.357732	0.306245	-0.0749543	TauLow	ACE	intron_variant,NMD_transcript_variant
JAZF1:rs17695685_A_G	0.00322271	0.795355	0.133789	0.917197	0.0321645	-0.36571	0.68295	0.0303157	TauLow	JAZF1	intron_variant
JAZF1:rs6968704_C_T	0.042063	-0.687859	0.694746	-0.279563	0.0416168	0.387694	0.278181	-0.0859583	TauLow	JAZF1	intron_variant
WNT3:rs9890413_G_A	0.0467015	0.840244	0.965156	-0.02079	0.0260457	0.390938	0.468547	-0.0548077	TauLow	WNT3	intron_variant,non_coding_transcript_variant
ACE:rs4325633_G_A	0.0246229	-0.726932	0.124004	-0.724266	0.0355339	-0.376017	0.132053	-0.108716	TauLow	ACE	intron_variant,NMD_transcript_variant
ATP8B4:rs12101762_T_C	0.00744998	1.04066	0.147547	0.995554	0.0215239	0.389815	0.641659	0.0341216	TauLow	ATP8B4	intron_variant
ACE:rs4461142_T_C	0.0209531	-0.844159	0.199511	-0.718111	0.0203228	-0.418782	0.16579	-0.101632	TauLow	ACE	intron_variant,NMD_transcript_variant
ATP8B4:rs28373601_G_A	0.00744998	1.04066	0.147547	0.995554	0.0215239	0.389815	0.627602	0.0355716	TauLow	ATP8B4	intron_variant
JAZF1:rs11761628_T_C	0.0498064	0.604897	0.0525996	1.14982	0.0321863	-0.398605	0.4046	0.0613201	TauLow	JAZF1	intron_variant
JAZF1:rs12671866_C_A	0.00818236	-1.41619	0.933803	-0.0927071	0.00480617	0.544119	0.172266	-0.11855	TauLow	JAZF1	intron_variant
JAZF1:rs740127_G_A	0.0498064	0.604897	0.0525996	1.14982	0.0311084	-0.401493	0.304562	0.0758943	TauLow	JAZF1	intron_variant
IL34:rs55981109_C_G	0.0278761	-1.23557	0.736572	0.467144	0.0441895	-0.484994	0.255907	0.0991252	TauLow	IL34	intron_variant
ACE:rs4342_A_C	0.0246229	-0.726932	0.124004	-0.724266	0.0444796	-0.351336	0.596701	-0.0399864	TauLow	ACE	splice_polypyrimidine_tract_variant,intron_variant
JAZF1:rs763896_C_G	0.0498064	0.604897	0.0525996	1.14982	0.0210385	-0.429414	0.74522	0.023876	TauLow	JAZF1	intron_variant
ACE:rs4359_T_C	0.0246229	-0.726932	0.124004	-0.724266	0.0444796	-0.351336	0.591667	-0.0393825	TauLow	ACE	intron_variant,NMD_transcript_variant
ACE:rs7502672_G_A	0.0246229	-0.726932	0.124004	-0.724266	0.0355339	-0.376017	0.156749	-0.10201	TauLow	ACE	intron_variant,NMD_transcript_variant
JAZF1:rs72598573_T_A	0.00818236	-1.41619	0.933803	-0.0927071	0.00480617	0.544119	0.178086	-0.116891	TauLow	JAZF1	intron_variant
JAZF1:rs6966465_C_T	0.00322271	0.795355	0.133789	0.917197	0.0299464	-0.391799	0.690848	0.0297653	TauLow	JAZF1	intron_variant
ANK3:rs7100478_T_A	0.0340038	-1.03479	0.637781	0.295545	0.0478811	-0.363415	0.826097	0.0183402	TauLow	ANK3	intron_variant
NYAP1:rs73405353_G_A	0.146677	0.801433	0.017906	1.31883	0.210851	0.279567	0.00217931	-0.279285	TauHigh	NYAP1	intron_variant
NYAP1:rs60844404_A_T	0.146677	0.801433	0.017906	1.31883	0.210851	0.279567	0.0043377	-0.259794	TauHigh	NYAP1	upstream_gene_variant
ANKH:rs4701616_C_T	0.0649906	0.770885	0.0202707	0.899032	0.724015	0.0591423	0.0253877	0.171821	TauHigh	ANKH	intron_variant
NYAP1:rs6974286_C_T	0.146677	0.801433	0.017906	1.31883	0.210851	0.279567	0.00337234	-0.266792	TauHigh	NYAP1	downstream_gene_variant
NYAP1:rs11772580_G_T	0.122622	0.806024	0.017906	1.31883	0.695881	0.0832417	0.000482757	-0.294966	TauHigh	NYAP1	downstream_gene_variant
NYAP1:rs4463351_G_A	0.146677	0.801433	0.017906	1.31883	0.210851	0.279567	0.0043377	-0.259794	TauHigh	NYAP1	upstream_gene_variant
MAPT:rs8065800_G_A	0.11674	1.04864	0.0258668	1.76241	0.42317	-0.14878	0.0118854	0.19091	TauHigh	MAPT	intron_variant
ANKH:rs28722100_C_T	0.0649906	0.770885	0.0202707	0.899032	0.438926	0.122884	0.0219682	0.170999	TauHigh	ANKH	intron_variant
NYAP1:rs11760536_C_T	0.146677	0.801433	0.017906	1.31883	0.210851	0.279567	0.0028325	-0.272276	TauHigh	NYAP1	upstream_gene_variant
TNIP1:rs11738559_C_T	0.535224	0.250037	0.0283345	0.790864	0.791848	0.0574911	0.0217484	0.222747	TauHigh	TNIP1	upstream_gene_variant
CNTNAP2:rs11974784_G_T	0.0884523	-0.583765	0.0376033	-0.637536	0.235455	-0.437618	0.0325791	0.239491	TauHigh	CNTNAP2	intron_variant
NYAP1:rs60644673_G_T	0.146677	0.801433	0.017906	1.31883	0.210851	0.279567	0.00217931	-0.279285	TauHigh	NYAP1	downstream_gene_variant
NYAP1:rs1962269_C_T	0.146677	0.801433	0.017906	1.31883	0.210851	0.279567	0.0043377	-0.259794	TauHigh	NYAP1	upstream_gene_variant
CNTNAP2:rs66584275_C_T	0.0884523	-0.583765	0.0376033	-0.637536	0.235455	-0.437618	0.0111571	0.283094	TauHigh	CNTNAP2	intron_variant
NYAP1:rs11769700_T_C	0.146677	0.801433	0.017906	1.31883	0.210851	0.279567	0.00337234	-0.266792	TauHigh	NYAP1	intron_variant
PLCG2:rs3813009_G_C	0.41595	0.552774	0.0429511	1.30275	0.86313	-0.0436601	0.0144066	0.229844	TauHigh	PLCG2	intron_variant
WWOX:rs12924818_G_A	0.317474	-0.936809	0.00781185	2.92289	0.427248	0.169649	0.0375728	-0.190465	TauHigh	WWOX	intron_variant
USP6NL:rs11257101_T_C	0.708165	0.288634	0.00117408	2.98435	0.923717	0.0163985	0.00670378	-0.209133	TauHigh	USP6NL	downstream_gene_variant
NYAP1:rs6948699_C_G	0.146677	0.801433	0.017906	1.31883	0.210851	0.279567	0.00217931	-0.279285	TauHigh	NYAP1	downstream_gene_variant
NYAP1:rs60478351_C_T	0.146677	0.801433	0.017906	1.31883	0.210851	0.279567	0.00430103	-0.260424	TauHigh	NYAP1	intron_variant
NYAP1:rs11773661_G_C	0.146677	0.801433	0.017906	1.31883	0.210851	0.279567	0.0043377	-0.259794	TauHigh	NYAP1	upstream_gene_variant
NYAP1:rs6953107_C_T	0.146677	0.801433	0.017906	1.31883	0.210851	0.279567	0.00337234	-0.266792	TauHigh	NYAP1	downstream_gene_variant
NYAP1:rs7787620_A_G	0.146677	0.801433	0.017906	1.31883	0.210851	0.279567	0.00337234	-0.266792	TauHigh	NYAP1	intron_variant
TSPAN14:rs12220642_T_C	0.505075	0.346366	0.00309476	1.8926	0.670906	0.0825957	0.0326585	0.154593	TauHigh	TSPAN14	intron_variant
NYAP1:rs2406253_A_G	0.146677	0.801433	0.017906	1.31883	0.210851	0.279567	0.0043377	-0.259794	TauHigh	NYAP1	upstream_gene_variant
CNTNAP2:rs67880933_C_G	0.0884523	-0.583765	0.0376033	-0.637536	0.235455	-0.437618	0.0195377	0.265041	TauHigh	CNTNAP2	intron_variant
NYAP1:rs7787825_A_G	0.146677	0.801433	0.017906	1.31883	0.210851	0.279567	0.00337234	-0.266792	TauHigh	NYAP1	intron_variant
CNTNAP2:rs73170372_C_T	0.0662157	-0.734172	0.0266194	-0.787182	0.235455	-0.437618	0.007501	0.303049	TauHigh	CNTNAP2	intron_variant
NYAP1:rs66958101_G_A	0.146677	0.801433	0.017906	1.31883	0.210851	0.279567	0.0043377	-0.259794	TauHigh	NYAP1	upstream_gene_variant
RASGEF1C:rs59623482_A_G	0.810371	-0.178659	0.0377794	1.41281	0.0773573	-0.382469	0.00190409	0.265737	TauHigh	RASGEF1C	intron_variant
JAZF1:rs78700529_T_C	0.209742	-0.690275	0.0322417	1.52303	0.20532	0.231963	0.0447351	-0.162739	TauHigh	JAZF1	intron_variant
NYAP1:rs6978739_C_G	0.146677	0.801433	0.017906	1.31883	0.210851	0.279567	0.00337234	-0.266792	TauHigh	NYAP1	downstream_gene_variant
USP6NL:rs11257099_G_C	0.708165	0.288634	0.00117408	2.98435	0.923717	0.0163985	0.0121907	-0.194322	TauHigh	USP6NL	downstream_gene_variant
TNIP1:rs999011_C_T	0.819267	0.0868379	0.0283345	0.790864	0.447844	0.170016	0.00473767	0.326579	TauHigh	TNIP1	upstream_gene_variant
NYAP1:rs11763511_G_A	0.146677	0.801433	0.017906	1.31883	0.210851	0.279567	0.0043377	-0.259794	TauHigh	NYAP1	intron_variant
WWOX:rs12599878_T_G	0.0664702	1.35163	0.0390462	2.12052	0.482795	-0.180615	0.0459133	-0.157398	TauHigh	WWOX	intron_variant
MAPT:rs1967982_A_G	0.11674	1.04864	0.0258668	1.76241	0.42317	-0.14878	0.0111817	0.192725	TauHigh	MAPT	intron_variant
NYAP1:rs67040465_G_A	0.146677	0.801433	0.017906	1.31883	0.210851	0.279567	0.00208253	-0.280315	TauHigh	NYAP1	intron_variant
KAT8:rs9972727_A_G	0.505604	0.261765	0.0354616	1.00826	0.735035	-0.0641944	9.15608e-05	0.307351	TauHigh	KAT8	downstream_gene_variant
NYAP1:rs746503644_A_G	0.341147	0.637641	0.0433685	1.59747	0.0640279	0.531276	0.0093233	-0.275642	TauHigh	NYAP1	upstream_gene_variant
PLCG2:rs35152444_A_G	0.309572	0.632715	0.0415838	-1.66866	0.294807	0.315526	0.0477388	0.286272	TauHigh	PLCG2	downstream_gene_variant
AGRN:rs4970393_G_A	0.976774	-0.0153203	0.00644243	3.29381	0.12672	-0.307438	0.0361643	-0.15771	TauHigh	AGRN	intron_variant
USP6NL:rs12779260_A_G	0.708165	0.288634	0.00117408	2.98435	0.899188	0.0213498	0.0120467	-0.193625	TauHigh	USP6NL	3_prime_UTR_variant
NYAP1:rs7809801_T_C	0.146677	0.801433	0.017906	1.31883	0.210851	0.279567	0.0043377	-0.259794	TauHigh	NYAP1	upstream_gene_variant
PLCG2:rs35197248_T_C	0.309572	0.632715	0.0415838	-1.66866	0.294807	0.315526	0.0406747	0.295882	TauHigh	PLCG2	downstream_gene_variant
ANKH:rs706290_C_G	0.0649906	0.770885	0.0202707	0.899032	0.650352	0.0733921	0.0235943	0.176661	TauHigh	ANKH	intron_variant
SCARB2:rs2034004_C_T	0.6326	0.102687	0.0319921	0.393473	0.502561	-0.118919	0.013769	0.18041	TauHigh	SCARB2	upstream_gene_variant
RASGEF1C:rs74752167_T_C	0.595421	0.338578	0.0319832	1.1446	0.597641	-0.118058	0.0127815	-0.209583	TauHigh	RASGEF1C	intron_variant
ANKH:rs11740591_C_A	0.0649906	0.770885	0.0202707	0.899032	0.650352	0.0733921	0.0235943	0.176661	TauHigh	ANKH	intron_variant
ZCWPW1:rs117078929_A_T	0.718186	0.231068	0.0197254	1.18996	0.818159	0.0820451	0.000460131	0.409241	TauHigh	ZCWPW1	intron_variant
ANKH:rs11740592_C_T	0.0649906	0.770885	0.0202707	0.899032	0.351165	0.151598	0.0250888	0.164684	TauHigh	ANKH	intron_variant
NYAP1:rs6974282_C_T	0.146677	0.801433	0.017906	1.31883	0.210851	0.279567	0.00337234	-0.266792	TauHigh	NYAP1	downstream_gene_variant
NYAP1:rs6979335_T_C	0.146677	0.801433	0.017906	1.31883	0.210851	0.279567	0.00217931	-0.279285	TauHigh	NYAP1	intron_variant
TSPAN14:rs12220655_T_C	0.505075	0.346366	0.00309476	1.8926	0.670906	0.0825957	0.0326585	0.154593	TauHigh	TSPAN14	5_prime_UTR_variant
USP6NL:rs3824641_A_G	0.708165	0.288634	0.00117408	2.98435	0.899188	0.0213498	0.0120467	-0.193625	TauHigh	USP6NL	3_prime_UTR_variant
ANKH:rs706289_T_G	0.0649906	0.770885	0.0202707	0.899032	0.543115	0.101404	0.0253877	0.171821	TauHigh	ANKH	intron_variant
WWOX:rs12930134_T_C	0.317474	-0.936809	0.00781185	2.92289	0.427248	0.169649	0.0375728	-0.190465	TauHigh	WWOX	intron_variant
TNIP1:rs8177449_C_T	0.787823	0.148296	0.0113692	1.20674	0.412989	-0.221002	0.0454022	0.279356	TauHigh	TNIP1	downstream_gene_variant
MAPT:rs2055797_A_T	0.11674	1.04864	0.0258668	1.76241	0.42317	-0.14878	0.0079477	0.201974	TauHigh	MAPT	intron_variant
NYAP1:rs34989573_C_T	0.146677	0.801433	0.017906	1.31883	0.210851	0.279567	0.00597711	-0.25241	TauHigh	NYAP1	downstream_gene_variant
CNTNAP2:rs73170377_A_G	0.0884523	-0.583765	0.0376033	-0.637536	0.235455	-0.437618	0.0111571	0.283094	TauHigh	CNTNAP2	intron_variant
NYAP1:rs2897358_C_G	0.146677	0.801433	0.017906	1.31883	0.210851	0.279567	0.00337234	-0.266792	TauHigh	NYAP1	synonymous_variant
USP6NL:rs2454781_G_T	0.708165	-0.288634	0.00117408	-2.98435	0.899188	-0.0213498	0.0122019	0.195187	TauHigh	USP6NL	downstream_gene_variant
TNIP1:rs3792789_G_A	0.550177	-0.200701	0.000413117	-0.784966	0.140931	-0.284502	0.0421854	-0.150631	TauHigh	TNIP1	intron_variant
CNTNAP2:rs7811958_T_G	0.0884523	-0.583765	0.0376033	-0.637536	0.235455	-0.437618	0.0156881	0.267996	TauHigh	CNTNAP2	intron_variant
ADAM17:rs12329030_G_T	0.9221	0.0401803	0.0160066	-1.09712	0.160775	0.221177	0.00707098	-0.200002	TauHigh	ADAM17	upstream_gene_variant
NYAP1:rs113738841_C_T	0.382085	0.728496	0.0346133	1.98414	0.210851	0.279567	0.0043377	-0.259794	TauHigh	NYAP1	upstream_gene_variant
USP6NL:rs11257100_T_A	0.708165	0.288634	0.00117408	2.98435	0.923717	0.0163985	0.0121907	-0.194322	TauHigh	USP6NL	downstream_gene_variant
NYAP1:rs4385401_T_C	0.146677	0.801433	0.017906	1.31883	0.210851	0.279567	0.00337234	-0.266792	TauHigh	NYAP1	downstream_gene_variant
NYAP1:rs11766752_A_G	0.146677	0.801433	0.017906	1.31883	0.210851	0.279567	0.00459958	-0.257639	TauHigh	NYAP1	upstream_gene_variant
NYAP1:rs11559117_A_G	0.146677	0.801433	0.017906	1.31883	0.210851	0.279567	0.0043377	-0.259794	TauHigh	NYAP1	upstream_gene_variant
